# Systematic Profiling of Essential Fungal Transcriptional Regulators Uncovers Ezt1 as a Central Pathobiological and Morphogenic Regulator in *Cryptococcus neoformans*

**DOI:** 10.64898/2026.04.30.722081

**Authors:** Seung-Heon Lee, Sheng Sun, Yu-Byeong Jang, Seong-Ryong Yu, Yeseul Choi, Jin-Tae Choi, Eui-Seong Kim, Jong-Seung Lee, Leah E. Cowen, Joseph Heitman, Kyung-Tae Lee, Yong-Sun Bahn

**Author notes:** **Correspondence and requests for materials should be addressed to JH, KTL, and YSB**.

## Abstract

*Cryptococcus neoformans* is a global fungal pathogen that causes fatal cryptococcosis, and the limitations of current antifungals underscore the urgent need for new therapeutics. Here we systematically investigate essential transcriptional regulators in *C. neoformans* as potential antifungal targets, developing experimental pipelines that assess growth requirement, essentiality and function through conditional gene expression, constitutive overexpression, and meiotic spore analysis. We identify one quasi-essential (growth-required but non-essential) transcription factor, Fhl1, and 13 essential transcriptional regulators, three of which are transcription factors (Ezt1, Ezt2 and Cbf1) highly divergent from counterparts in other eukaryotes. Notably, Ezt1 modulates the expression of more than 1,200 genes, controlling growth, antifungal drug and stress responses, sexual development and virulence. Our findings define the essential transcriptional regulator landscape of *C. neoformans* and provide a framework for prioritising divergent essential regulators, particularly Ezt1, for antifungal target discovery.
