## Supplementary Data 1 for "Systematic Profiling of Essential Fungal Transcriptional Regulators Uncovers Ezt1 as a Central Pathobiological and Morphogenic Regulator in *Cryptococcus neoformans*"

### Sheet: Sheet1
Supplementary Data 1. Essentiality of the 17 putative essential transcriptional regulators
This includes information on essentiality in other species based on BLAST results, FungiDB annotations, and contributions to fungal growth inferred from conditional expression regulation. Additionally, heterozygous mutants generated in this study were utilised to determine the essentiality through meiotic spore analysis, with the number of the spores and knock-out progeny included. Abbreviations:…
Name	TF Family	Classification	Nomenclature	Essentiality in other model fungus	Functional annotations in FungiDB	Growth of PCTR4	CnLC6683		AI187				Essentiality in C. neoformans
							Spore dissection		Spore dissection		Spore separation
							Total	KO	Total	KO	Total	KO
CEF1	Myb	RNA-processing-associated factor	Named after close orthologue in S. cerevisiae	S. cerevisiae S. pombe N. glabratus	Pre-mRNA-splicing factor Cef1	Required	44	0	Not executed				Essential
SNU66	SART1	RNA-processing-associated factor	Named after close orthologue in S. cerevisiae	S. pombe C. albicans	U4/U6.U5 tri-snRNP-associated protein 1	Required	48	0	N/A		31	0	Essential
EAT1	APSES	Putative transcription factor	Named as essential APSES TF 1	-	Hypothetical protein	Required	45	0	N/A		55	0	Essential
CDC39	Ccr4-Not1 Complex	Transcriptional co-regulator	Named after close orthologue in S. cerevisiae	S. pombe N. glabratus	CCR4-NOT transcription complex subunit 1	Required	20	0	2	0	77	0	Essential
EZT2	Zn2Cys6	Putative transcription factor	Named as essential zinc finger TF 2	-	Hypothetical protein	Required	56	0	56	0	10	0	Essential
ZAP101	C2H2 Zinc Finger	Putative transcription factor	Named based on distant homology to S. cerevisiae ZAP1	-	Zinc finger protein	Required	39	0	7	0	21	0	Essential
RSC8	Myb	Chromatin/chromosome-associated regulator	Previously annotated in FungiDB	S. cerevisiae S. pombe C. albicans	RSC chromatin remodeling complex subunit	Weakly required	46	0	N/A		33	0	Essential
PZF1	C2H2 Zinc Finger	Putative transcription factor	Named after close orthologue in S. cerevisiae	S. cerevisiae S. pombe N. glabratus	Transcription factor IIIA	Weakly required	15	0	46	0	N/A		Essential
ESA1	Winged helix repressor DNA-binding	Chromatin/chromosome-associated regulator	Named after close orthologue in S. cerevisiae	S. cerevisiae S. pombe N. glabratus	Histone acetyltransferase Esa1	Weakly required	56	0	N/A		55	0	Essential
EZT1	Zn2Cys6	Putative transcription factor	Named after TF family classification	-	Hypothetical protein	Weakly required	21	0	N/A		29	0	Essential
FHL1	Winged helix repressor DNA-binding	Putative transcription factor	Named as essential zinc finger TF 1	N. glabratus	Pre-rRNA-processing protein Fhl1, putative	Weakly required	46	13	N/A		68	0	Quasi-essential
CBF1	bHLH	Putative transcription factor	Named based on predicted protein domain	-	Hypothetical protein	Weakly required	Not executed		17	0	61	0	Essential
TOP3	Zinc Finger, GRF-type	Chromatin/chromosome-associated regulator	Named after close orthologue in S. cerevisiae	S. pombe N. glabratus	DNA topoisomerase III	Weakly required	Not executed		N/A		33	0	Essential
SGT1	SGT1	Chromatin/chromosome-associated regulator	Named based on predicted protein domain	S. pombe	Hypothetical protein	Weakly required	77	0	11	0	41	0	Essential
HLH7	Helix-turn-helix, Psq	Putative transcription factor	Named after TF family classification	-	Hypothetical protein	Non-required	42	19	3	0	41	0	Non-essential
ASR2	C2H2 Zinc Finger	Putative transcription factor	Named based on predicted protein domain	S. pombe	Arsenite-resistant protein Asr2	Non-required	85	35	10	0	84	0	Non-essential
FZC52	Zn2Cys6	Putative transcription factor	Named after TF family classification	-	Hypothetical protein	Non-required	80	30	Not executed				Non-essential
