## Supplementary Data 2 for "Systematic Profiling of Essential Fungal Transcriptional Regulators Uncovers Ezt1 as a Central Pathobiological and Morphogenic Regulator in *Cryptococcus neoformans*"

### Sheet: BLAST against S. cerevisiae
Supplementary Data 2. BLAST analysis and matrix of the 17 putative essential transcriptional regulators
The 17 putative essential transcriptional regulators were analysed using BLASTp in the Saccharomyces Genome Database (SGD, https://www.yeastgenome.org) to identify homologous proteins in the model yeast Saccharomyces cerevisiae. The top-ranked proteins (1st hits) were further validated for similarity to the original proteins through reciprocal BLAST analysis with FungiDB BLAST tool (https://fungi…
No.	Locus tag	Gene name	Protein sequence	The 1st BLAST hit in S. cerevisiae	e-value	BLAST score	S. cerevisiae protein sequence	Reverst BLAST hit	e-value	BLAST score
1	CNAG_01317	CBF1	MPDPELSPIDPALQQPTLNSIQEAHESAGVNPLNEFAQQVLGREADAENLLDFGRAHSILGEEQTFGDLLQAERRKDGEDEDDVDADRHMEHHEHDHEHVHEGHLEGQGDDVHYMAENVEQIMDPLPGRARGVRQAKKRRVGDDVVDGDGQIIDPLEYAKSRKDNHREVESRRRQAIADGIAEIAQLLPSPPAPKEGKGQLLKRAVTYIHELLGKIARGVEEIAQVEQEKQKLRMDIAHLEARLADERSRSIRFESSWRQAEDLAASSNFELERVKAELEKLKAEGEPAEDQLLSAEAARGEE*	CBF1	0.0005	39.2	MNSLANNNKLSTEDEEIHSARKRGYNEEQNYSEARKKQRDQGLLSQESNDGNIDSALLSEGATLKGTQSQYESGLTSNKDEKGSDDEDASVAEAAVAATVNYTDLIQGQEDSSDAHTSNQTNANGEHKDSLNGERAITPSNEGFKPNTSLEGMTSSPMESTQQSKNDMLIPLAEHDRGPEHQQDDEDNDDADIDLKKDISMQPGRRGRKPTTLATTDEWKKQRKDSHKEVERRRRENINTAINVLSDLLPVRESSKAAILARAAEYIQKLKETDEANIEKWTLQKLLSEQNASQLASANEKLQEELGNAYKEIEYMKRVLRKEGIEYEDMHTHKKQENERKSTRSDNPHEA*	CNAG_01317	2e-05	44.3
2	CNAG_02134	RSC8*	MSTPKISLRISTPADADSQQEQQQAEATGQGVQTHDVASAPGKEKEREPHYGGEIANISVPVDNGEPSATPRDAAATETPAEETPAPEPERPTPAQLHDLATTYLAAQTHPLVIPSYSSWFSLTTIHPIERRSLPEFFSSRNRSKTPSVYKDYRDFMINTYRLNPGEYLTVTACRRNLAGDVGAIMRVHAFLEQWGLINYQVDPDTRPAALGPPFTGHFRVTLDTPRGLSNLLHPGVKPGAGALSQTNGVIPHPSNLDLRKTIYHSTPRITKPVSAEDATKLASTNGDVPKSKTYVCETCGTDCTTTRYHSLKDGEYTICPSCFVSGRFPSTMYSGDFVRLDEEAFKHASASVGADWSDQETLLLLEGIEMFDDDWQAVADHVGSRSKESCISKFLQLP…	RSC8**	1.7e-83	278.2	MSDTEKDKDVPMVDSHEATEEPPTTSTNTPSFPHLAQEQAKEESATLGAEVAHKKINYEQEAQKLEEKALRFLAKQTHPVIIPSFASWFDISKIHEIEKRSNPDFFNDSSRFKTPKAYKDTRNFIINTYRLSPYEYLTITAVRRNVAMDVASIVKIHAFLEKWGLINYQIDPRTKPSLIGPSFTGHFQVVLDTPQGLKPFLPENVIKQEVEGGDGAEPQVKKEFPVNLTIKKNVYDSAQDFNALQDESRNSRQIHKVYICHTCGNESINVRYHNLRARDTNLCSRCFQEGHFGANFQSSDFIRLENNGNSVKKNWSDQEMLLLLEGIEMYEDQWEKIADHVGGHKRVEDCIEKFLSLPIEDNYIREVVGSTLNGKGGDSRDGSVSGSKLMECVNDAVQT…	CNAG_02134	2e-104	327
3	CNAG_02671	CEF1	MRVIVKGGVWRNTEDEILKAAISKYGKNQWARISSLLVRKTPKQCKARWYEWLDPSIKKVEWSKTEDEKLLHLAKLMPTQWRTIAPIVGRTATQCLERYQKLLDDAEAKDNEELGLGAGEDESSKPATDARGLRPGEIDTDPETRPARPDPIDMDDDEKEMLSEARARLANTQGKKAKRKARERQLEEARRLAFLQKKRELKAAGINLRAKPKKKGMDYNADIPFEKQPAPGFYDVTEEQAKVYTAPVGSTLRALEGKRKQELDEIEERKKRQKKGDGKSNQTQQFVAAREAQIKKLKEQEQIIRRRKLNLPMPQVGERELEDIVKIGQAGELARELVGEGNRATEGLLGEYEALGQAKMARTPRTAPQQDNVMAEARNLRNMMAAQTPLLGEENTPLH…	CEF1**	6.8e-54	184.9	MPPVPIYVKGGVWTNVEDQILKAAVQKYGTHQWSKVASLLQKKTARQSELRWNEYLNPKLNFTEFSKEEDAQLLDLARELPNQWRTIADMMARPAQVCVERYNRLLESEDSGGAALSTGVTDLKAGDINPNAETQMARPDNGDLEDEEKEMLAEARARLLNTQGKKATRKIRERMLEESKRIAELQKRRELKQAGINVAIKKPKKKYGTDIDYNEDIVYEQAPMPGIYDTSTEDRQIKKKFEQFERKVNRKGLDGNKDKPSKKNKDKKRKHDENEHVEKAALGESTTLTDEYKKPKLILSAPGTKQGKVTYKKKLESKRQKLIEAQATGTVLTPKELLPHDSGQEDNERSNIKSGKQLKSRIRKFLVQMFASLPSPKNDFEIVLSEDEKEEDAEIAEYE…	CNAG_02671	2e-70	241
4	CNAG_02698	SGT1	MANPIPLPTVPEDTLHYVIHIPQQEESLMAALLVSQHVHSLLPERWLWNKDPWELKVATDDDHKLEGRMRVGDAVDDEWLVVWLLTQVSTKWPEFIISVRDTDGEFLLIEAANELPSWVSPDNATNRLWLSNGHFHLLPLSVHSPTPPHQLPDDLTFDSSIYLSETDALRAVQTGKYLAPKEVENAVWERIKGYPEAMKTHLHQTKVYLPVGIAKALNKKPELVQKAVEAFYVRDPAQLRAASRMTHFPPSPSILSQLTLTRAAYAQLQGQVFHPPRVFGPEWNVRDPPSLEGTEGTSGNLENERRWRDLGVKLATGFEIMYREGGRKSRSGVTGESVDRAEDKEYAVFLEGIRKAGWFENELEGSQKWKEREEEARKGYINAKSADVASQRPSFAYLV…	CTR9	0.17	35.7	MTNAMKVEGYPSMEWPTSLDIPLKASEELVGIDLETDLPDDPTDLKTLLVEENSEKEHWLTIALAYCNHGKTNEGIKLIEMALDVFQNSERASLHTFLTWAHLNLAKGQSLSVETKEHELTQAELNLKDAIGFDPTWIGNMLATVELYYQRGHYDKALETSDLFVKSIHAEDHRSGRQSKPNCLFLLLRAKLLYQKKNYMASLKIFQELLVINPVLQPDPRIGIGLCFWQLKDSKMAIKSWQRALQLNPKNTSASILVLLGEFRESFTNSTNDKTFKEAFTKALSDLNNIFSENQHNPVLLTLLQTYYYFKGDYQTVLDIYHHRILKMSPMIAKIVLSESSFWCGRAHYALGDYRKSFIMFQESLKKNEDNLLAKLGLGQTQIKNNLLEESIITFENLY…	CNAG_06754	1e-63	234
5	CNAG_02936	CDC39	MSIPPPGLGGGVSRTGPPPGFGGGAAHSPVSDASVATMASNAGVAGSVGAGAGRRDGQGGTAVIVRAQIVFLLTTFTEDSFEKASTEIRTLASTNGPEMYHHFLRRAIVVANPIIQTLIQHSNQYKDDPAAPPPQIPTTGQAALVWRLLVTEAARAARDVQLAPHFSFIMLSSAPSTPLPLPSLRLFNLPPALLFSLSAYTLASPHVFPQNHASYPVFHAILAQTFQPTMELLRSPGVPFWMTNIPGKEPFTDDLTLQEARTLILALFPRAQSPTSGTASRPATPTNPTSPHSSPLNSLQRATLLASLTVKFSSPAIILQTLSALSPGGPPRSPSSIPLEDILFELGESLTQDEGTVEAVVQRWWVSWLFDGSPEDVRRRVTEEACRVVHGLCEGLPLG…	CDC39**	4e-84	306.4	MLSATYRDLNTASNLETSKEKQAAQIVIAQISLLFTTLNNDNFESVEREIRHILDRSSVDIYIKVWERLLTLSSRDILQAGKFLLQENLLHRLLLEFAKDLPKKSTDLIELLKERTFNNQEFQKQTGITLSLFIDLFDKSANKDIIESLDRSSQINDFKTIKMNHTNYLRNFFLQTTPETLESNLRDLLHSLEGESLNDLLALLLSEILSPGSQNLQNDPTRSWLTPPMVLDATNRGNVIARSISSLQANQINWNRVFNLMSTKYFLSAPLMPTTASLSCLFAALHDGPVIDEFFSCDWKVIFKLDLAIQLHKWSVQNGCFDLLNAEGTRKVSETIPNTKQSLLYLLSIASLNLELFLQREELSDGPMLAYFQECFFEDFNYAPEYLILALVKEMKRFV…	CNAG_02936	2e-156	535
6	CNAG_03129	PZF1	MALVLKPPSLGDLMVFEDFPTQHQTKPIAEKKHDWPSRTEKRFKCVYEGCDRAYTKPSRLAEHEMTHRNERPFACSQCPRTYFREDHLKAHARTHSNVKIKPFQCTREGCKRSFWTASKLRRHEEVHDKDGAYPCDKCDAAFNKHHLLREHVALAHMPPGTKPFICTHEGCSASFATKAHLKNHEKTHDERRYICSHHDHGEDFPAFSKWTELQKHISTEHAPTCPHPECNGRIFKNNQRLRDHLRVHADQQADKAALADRHEEEVPQLLLEGLGKSRKKRKSFAQREAEDNGPRKLRKILDGDAGKDWACEHESCDKKFKSRYALETHVKVVHQNIREHVCPREGCGKAYAYKANLNQHLAKHNLYAGPSKSASTSESGMLTGMVKEMRRFICPAWAL…	PZF1**	3.2e-31	120.5	MGGEVLNNEGMPLAELKQETIPISRSESSESLNSLTSTRSSSSNRPKTYFCDYDGCDKAFTRPSILTEHQLSVHQGLRAFQCDKCAKSFVKKSHLERHLYTHSDTKPFQCSYCGKGVTTRQQLKRHEVTHTKSFICPEEGCNLRFYKHPQLRAHILSVHLHKLTCPHCNKSFQRPYRLRNHISKHHDPEVENPYQCTFAGCCKEFRIWSQLQSHIKNDHPKLKCPICSKPCVGENGLQMHMIIHDDSLVTKNWKCHICPDMSFSRKHDLLTHYGSIHTEEDIPLELKYKISDIQQLVQDHGVQLGNSKHSNEQDEEKISNRLRKRRKLTENNNVEFLQNEVDLEKRLESGENGLNLLLNTVGRKYRCFYNNCSRTFKTKEKYEKHIDKHKVHELKLKIL…	CNAG_03129	8e-28	113
7	CNAG_03261	ZAP101	MGKKKRSQVFVLKPWCWYCEREFEDDKVLLQHQKSKHFKCQLCPRKLNTAGGLMVHSQQVHKCDPEPLTNTLPGRDGYDIEIFGMEGVPANAQAEWKARKEAEAGTALLAAAAAAKRPRNSYNVIPEADLRAALSQHKILMAARNKAAPATPFPPFIGAPPPFPPGFPPAGAPPFAGMPPALPPGAIPPFAPPGVRPPFPPPGPSPFTSAGNPSDNLVPTPTFSSVNPPNFVPSTSGTSLAETNVLPSKDGVIWPDTAASPYEKRAQQPRYRYASPTHQVEEEDGSATGRKRKAAADFL*	ZAP1	0.053	34.3	MDALTPRDSPKRDDSMATSAATAASAKPDALTIGKEGIVHGHIHNYNNLTYIHGHLHHSAPVNDSSASATPAAAAVADAATSAFASGASHDMGGDCHVNEKCKEYTDCQHFEFLNYHNNPSLTKYNDTATYNSNNHSFANNFHSVASDPTSPQQNSKSDLPRRKDSWFNDDLILLPSSKKNKPNPPPGSDDCYCTPKILEICCDETHPKSEANIKQGESDQPTKKDISENGNDVAIFTDVKNDHLMPNFNLHDQYCNSTNHDSHNHNNTVPDSFSQLMSHLSEIDCDLTCDTPCTASTSATSGHKFVQDHQSSNNDDVFHKYCKFCEESTDNQPCSKHMHLESKPPQLPPKCSSLRKPTNTLQGTNHAYHEHILNTDMDLKILEDLCNISSLYEVPFGK…	CNAG_05392	157	2e-40
8	CNAG_03790	EAT1	MSYPTADAPPPYPGTTNDAQYDLTPLPHTANRPRLPEDKRNPHLNNLPEDTKIVKFQTIVRENKEIVVGRIKVPTENANGTHHAFILRRYDTNAISLTTMYKVAFPSATEEEEKREMDWVKSSFDTRGTNGGRDSEVVRLAGQWVSRNLAIHIAPAYNLIQLVAALSRAVPDPNVAYRKSQRSQAAADELARTKAKQAQAPSSVPAVSNAPVQKPQPAIPSMTTGVSCPASKRQRKDSVTEASGSATQTITEAQPSADTSETDDPRHITIEATTTITSPTGANVDMDAEIEQAKQLVKDLRQEIQLRNEAGDSLEDQGVAVVDDVRGVKRGKHEDEAVVISGGAGGKDRVVRTNKRIPQIAGGDVGQRFGWGAFVFSIGLGASLTLFSQYASSLL*	TIR1	0.024	34.3	MAYTKIALFAAIAALASAQTQDQINELNVILNDVKSHLQEYISLASDSSSGFSLSSMPAGVLDIGMALASATDDSYTTLYSEVDFAGVSKMLTMVPWYSSRLEPALKSLNGDASSSAAPSSSAAPTSSAAPSSSAAPTSSAASSSSEAKSSSAAPSSSEAKSSSAAPSSSEAKSSSAAPSSSEAKSSSAAPSSTEAKITSAAPSSTGAKTSAISQITDGQIQATKAVSEQTENGAAKAFVGMGAGVVAAAAMLL*	CNAG_05141	0.11	32
9	CNAG_03826	ESA1	MSPSTPPTPHGRGSGSEPGTPAPSVAAGGSYTIDDVVPGVKIYVIKPLSNGQAEQRRAEILSTRPKPKPSAFAPPPPPDAPSPDPRDDTEYYVHYVEFNKRLDEWVGGSRLVLSKEMEWPKAKDEPKKKDRPVKAQPSKAPSRATGSPIPSDSLLKKAANKAAMAAGKATPGKAMPSSKLGKASKIGKAGKIPQKRKAKVEADTEAEEESNEDNDALGEDEDMDEDGDVTLVASDGAIDPSREVVAAPSNPRAAPQVFSKKQEIEKLRTSGSMTQSHSEISRVKNLNKLQIGKHEVETWYFSPYPIEYAHLPVLYICEFCLLYYSSATQLRRHRAKCTLLHPPGNEIYRHEGISFFEIDGRKQRTWCRNLCLISKCFLDHKTLYYDVDPFLYYCMTIKD…	ESA1**	1e-123	388.4	MSHDGKEEPGIAKKINSVDDIIIKCQCWVQKNDEERLAEILSINTRKAPPKFYVHYVNYNKRLDEWITTDRINLDKEVLYPKLKATDEDNKKQKKKKATNTSETPQDSLQDGVDGFSRENTDVMDLDNLNVQGIKDENISHEDEIKKLRTSGSMTQNPHEVARVRNLNRIIMGKYEIEPWYFSPYPIELTDEDFIYIDDFTLQYFGSKKQYERYRKKCTLRHPPGNEIYRDDYVSFFEIDGRKQRTWCRNLCLLSKLFLDHKTLYYDVDPFLFYCMTRRDELGHHLVGYFSKEKESADGYNVACILTLPQYQRMGYGKLLIEFSYELSKKENKVGSPEKPLSDLGLLSYRAYWSDTLITLLVEHQKEITIDEISSMTSMTTTDILHTAKTLNILRYYKG…	CNAG_03826	4e-148	432
10	CNAG_04023	EZT1	MEVLPPTYQGQSWQQQAQVHPQQHQYPHHSGVEAQNQRLGNDMNASSVVVPAPAPVPMHMHGRYSSRWAHGRIAQPFNLPASPQASAPIASPVKKAEQLDRGHSRFQQLLQQKIAAEQHLESSTPMTASASQMPLQMAASFAKMDAVDTVFHKQFASRHYVGPDGQAMATVVKQEPDLPYTSQPPQQSNPYLYNDVSIGAQASIPVGVSGMYGGSQFARSSQPPSQRNFFIGNYINPPPPPPVKSSKGRSMTRLQQSTETRTEWSSSTQIKIEGSSYEQAREPILPSSMAQQSVQMPAQGVYYSTGGEIPTLNGLTGNGEGWANGDGGAGDIGGNGSGGGDDGGMGQDGSGSGSGGSGNGDDGDSKGRGNGTGGKGKKLALACHFCRRRKLKCDGRKPL…	MAL33	0.00014	43.4	MTLVKYACDYCRVRRVKCDGKKPCSRCIEHNFDCTYQQPLKKRGSKPIGTRSLKYIPKAKMFIDNKSCTAAAEILMKVPKKVIDQCLRLYHDNLYVIWPLLSYDDLHKLLDEEYNDHYVYWFLVALSAANLSDLQSELESEGGFSFTGKQLAVLCMSSRQQFDDLSGRDIFRIMTYYCLLRCFSQSSDVRNSYRLCREAIGLVIVAGLHREKAYESLSFREQQLLRKVYYLLLLTERYYSVYVHCVTSLDTTIAPPQPEFVTDPRLSLDSFFEMIRVFTVPGKCFFDALATESTSGSCTEDSLKKIWKELHTASLEIEPWSYGYVDISFSRHWIRALAWKLVFQMNGTKFFSNANNAHILVEIAKDMLDDIFLTPNNLYDVHGPGIPMKSLEVANALVD…	CNAG_00670	1e-07	52
11	CNAG_04130	EZT2	MDPQQQADNDALASAVAASAHQLGLGPLHGHDHSDDGHHQPHHFHHALQQPDFSQGHHHKDGEGHHDQGMDVHALDIPTVDEGHHHVMEHHQSELDLGLGSIGTPGEMQGFDTGEMDQTPAEVYSGRPPSIRKACDLCHAAKQKCSGDRPSCTRCAAGGWPCNYAPRQRRRTVPKEQKHQQHHTSHHAHHALDMHHHHAHAMQLQSGAKKRKLAREALTGFGSEAIDMKMAMGMAMDMGLTGEEEGEEMQNMSDEQMLESIAIDGYLSDLPLASFVHNLPFTTTPAQEPVFNADDFPSSSDNPFPSADMDQHTTSALRDAIFSLNESGNGGQEGEGGGEHGDGEGGEEGQMDPHLALLDLSNMNNEADGEGSDPTAGLNLGDFTHPHTPTQSQGCNHRQ…	GAL4	1.8e-05	49.8	MKLLSSIEQACDICRLKKLKCSKEKPKCAKCLKNNWECRYSPKTKRSPLTRAHLTEVESRLERLEQLFLLIFPREDLDMILKMDSLQDIKALLTGLFVQDNVNKDAVTDRLASVETDMPLTLRQHRISATSSSEESSNKGQRQLTVSIDSAAHHDNSTIPLDFMPRDALHGFDWSEEDDMSDGLPFLKTDPNNNGFFGDGSLLCILRSIGFKPENYTNSNVNRLPTMITDRYTLASRSTTSRLLQSYLNNFHPYCPIVHSPTLMMLYNNQIEIASKDQWQILFNCILAIGAWCIEGESTDIDVFYYQNAKSHLTSKVFESGSIILVTALHLLSRYTQWRQKTNTSYNFHSFSIRMAISLGLNRDLPSSFSDSSILEQRRRIWWSVYSWEIQLSLLYGRS…	CNAG_01948	1e-34	140
12	CNAG_04226	SNU66	MQARDKEEQDRLMYGEEDLAGLKVGHGVEEFEEGEDVILTLKDTGVLEGGEDELQNVNLVEDAAIKAARERKRKAQQAYTGYDDEEFDENRIGQRADVLGKYDEDFATGKVRTEGFRLGAPVEMKMKIQDEDEQMGIAPARKVKLHLDYTKEFEVSDYAKEGEAGFKKPKKKKAKRSTRRTEAEEDTMEVDGESTFTRRVVTDGPDNLVDDEDLQAALSRARRANAKKKPKIKPEDVAAQIAQRKQEEGEQVKEEDGEEDGRITFDETSEFARNVSLESRAISVKRERISPPPSGITPVTEAGPSEEPVMVKIERREEGEVDDEDDEMGEEDADLAEIAAREGMSLEEYREKIDRQMREMEEMKKEAKDEDEAEPTVGQGVAGVLALLRHQGALKARTA…	SNU66**	2.4e-08	54.7	MNKTENLSIEETNEIREKLGMKPIPVFQEKNTDHKESLSIEETNELRASLGLKLIPPQQNFNSSPPNVHNTSKIDELREKITKFQKKANAPLRMAHLLEETNVNDDSSWLENMDAIPSSHESKRSSTLPRKGATKEDENIDLHNVQVSYNIEALSPKKDTILTLKESSIFDDTDSTEVLENVKAAEENADREKLRLRQMNKDRRQKKKILNVSSLDIEEEEEGEKHSITTTHLIIGAEQGVMKAPNTISAKPPTGKVKVNFDSANNMSDEDGGDFKPLKIKKRKIKDPRSTKARKSKITDKMEIVKLVDEDESLSWMEEEQPVTIINPRTSSNNELKGPEDLAREIEKARDEEKRRTESILKMREISNSIVVDEKVTFLNTLDTSLSERSATENKVKVH…	CNAG_04226	3e-07	52
13	CNAG_04600	TOP3	MRVLCVAEKPSIAKSITEILSGGRWDTRNGRHQYIRNYDFLYNLAPPLGNGRGANFTVTAVLGHLTSSDFDDDHRKWGSCDPFALFDAPVITFVDQKLKTVESNLQAEARNADILMIWTDCDREGEHIGSEVVAACKKVNRNILVKRARFSAIIPAQIHQACRQANDLDMRQADAVATRISLDLRIGSAFTRLTTMTLQVRVPDLAEQLISYGPCQFPTLGFVVEQYNRVQAFVPETFWYIFVALEREHEDGEPSTVEFRWKRNHLFDLDLAAVLYEQCTVSPQARVLKVESKPATKWKPLPLTTVELQQSGSRLLHMTPKQILDLAEKLYQKGIVSYPRTETDQYDPKFEFNPLIQKQTLDNQWGAYAQKLLDGAFQRPRNGRKNDKAHPPIHPTAHA…	TOP3**	3e-111	200.8	MKVLCVAEKNSIAKAVSQILGGGRSTSRDSGYMYVKNYDFMFSGFPFARNGANCEVTMTSVAGHLTGIDFSHDSHGWGKCAIQELFDAPLNEIMNNNQKKIASNIKREARNADYLMIWTDCDREGEYIGWEIWQEAKRGNRLIQNDQVYRAVFSHLERQHILNAARNPSRLDMKSVHAVGTRIEIDLRAGVTFTRLLTETLRNKLRNQATMTKDGAKHRGGNKNDSQVVSYGTCQFPTLGFVVDRFERIRNFVPEEFWYIQLVVENKDNGGTTTFQWDRGHLFDRLSVLTFYETCIETAGNVAQVVDLKSKPTTKYRPLPLTTVELQKNCARYLRLNAKQSLDAAEKLYQKGFISYPRTETDTFPHAMDLKSLVEKQAQLDQLAAGGRTAWASYAASLL…	CNAG_04600	0	544
14	CNAG_05311	ASR2	MSEPPEQTSPKPGFTRGGFAPIPHRHSDIAPLPSTTSPTPALALSPSRVEWERGRGKERELPRRELDPEPEDRERRREWDEYPPRRESRGHWEDDFDRPKRRRSPSPLGPSHRPRLNSPSPPPPRFNIPDPASIETLLPFRTFAEWFRTSHPQTARADEEETRKHKEMIESGQATEQEAKEKVGMAKRYERYRKEFTSRQLYALFLTHRDSAWFKEKYLHFPEYAALRRRLNRQGRIPQVGQYISELRSGAHDQVSYDQIEDVPGVKLDEDEPEGLNRALGDKGEWGEDGAVRVELAPRTKQVFVKTVPPNCSRKALEDLFSKVPGFQWLAISDPSQKRSFHRVAWAQYADDTDVSKVIEQLDSTKIEGFTFHLTINTTPTIGRVRIAPPSVSTLDRLL…	YLR412C-A	0.51	23.4	MHLCQNGHYYKPHRASAEKVPYLKKKKKNSRNEGKAKKKNEKKKIGTVEFFQQKKKEKKRVLNAVCGL*	CNAG_07494	0.58	26.2
15	CNAG_05436	HLH7	MADSMTLALEHKINKPLEGYQKVADLYGVSKSSLYDRHTGVHSSHTASAPRHLSIVQEEELVKRINEYAERGTLLTPRHVVELAEAVYDGKLGVNWGSWFIQRHCDTIHSRFFSYQELGHLHADIPETRRAFYHLVKDVYDTGLYAPHLIFNMDEVAFELSSSRRVRRVAPRTHPKNGQAVPPSNEHITSVACIGIDSAPVPPLIIYQGAQLQESWFKVGEKGDGAVRQLAINTDSGWINSYVMLKWLEDAFDPYTRDIASGGRERRLLILDGAEPHTKVDFLEACWARNIVVILLPAKMSGRFQPLDVDFFNTLKAAYHRQLDEYQLGSSLRGVAKGMFWGWHQRAWRETATSRQIRGAWRKSGLFPLDPAVMGIEEQAPATPPPQAATEDLLTPRNL…	GCN4	0.13	31.5	MSEYQPSLFALNPMGFSPLDGSKSTNENVSASTSTAKPMVGQLIFDKFIKTEEDPIIKQDTPSNLDFDFALPQTATAPDAKTVLPIPELDDAVVESFFSSSTDSTPMFEYENLEDNSKEWTSLFDNDIPVTTDDVSLADKAIESTEEVSLVPSNLEVSTTSFLPTPVLEDAKLTQTRKVKKPNSVVKKSHHVGKDDESRLDHLGVVAYNRKQRSIPLSPIVPESSDPAALKRARNTEAARRSRARKLQRMKQLEDKVEELLSKNYHLENEVARLKKLVGER*	CNAG_04798	0.001	38.1
16	CNAG_05535	FHL1*	MSHHPPAPSLAALPVDTSKTDPTPAYYKLQFGDDLTGFSYYVRTLTVVIGRNCERPAPVPPPAITSPSVPTNPPLDPNEPSPPGLCTGGILRTPPVASFNSPSVVEEDHEVNLEDYGPLVELAEAVAVKEEDVADDISPVLELPDAPPPPPPPKSSANVEHVDVDLGPLKSVSRNHAKIEYRSELGRFCLEILGRNGAWIDDRYYVKGAVVPLAQGSQIQIATRIFSFVLPPSSVPSPPYNYYDKSALENVENLPYPYNLPASEVRYQEFFGEAGPGPATAAAMASRQPPAFNAFAAADGYGLGLGVDVESQWGQWESEEESDSDVERDHEQSFERDSEKDAHEEEQAEDEDWDDAQSEDEDEDEYEEAKPKQATKIKLKKPLVVPGEDESDLSSLESE…	FHL1	3.7e-18	63.5	MDGEMAIIESSNHVGTSSPTTETQFTIDSSALKDQETKESITNSPTSEVPIETKLPKSSDIVTEEKHPQNTTTDIENEVENPVTDDNGNLKLELPDNLDNADFSKLLEFDAKNDEALFNSNELLSHTMDPVNNIDLTHDHSREVSSKEDINIEPVNPDEDEREKTQDNTAAVKTEGIRNSEDTSIQKDEPTADAIYTDVHKLSVNKDTETLPTLVDEKNNMLHMRNNSITPIMFQQHELVGQPPQNTVTENNSTDAETTQRKLSEPIDASLPLPNEQPTIFAYARLDFQSFTFYVQTLHAIIGRRSENDFSHKVDVNLGPSKSISRRHAQIFYNFGTGRFELSIIGKNGAFVDDIFVEKGNTVPLRNKTKIQIGQIPFQFILPEQERNDDSKSPENADI…	CNAG_05535	1e-15	80.5
17	CNAG_06097	FZC52	MNTPTPHDEILADQSLAPLKRNHACRQCKKRKTKCDGAHPVCSPCLRSHAHAARSANRNGTSVPVLVCTWADGEGGENGSPPIQEPIQRLSRPGSASGVKRPAVSQGSRPTRDEENEILRQRIADLEAKLVDLSSATRQLESEPTVSGLSIPETHLPPQRSDNIVDNWITEVGHIIRYDLNRFGTFGNKETPSSKSPQPSDPSPNASSRSNGGGIGTTQSWESSGSGARINIDTIPKDGFSSSFGLDDLFVIPANWPRGLPSPFLLEHLVETFFNHVPQTPRMLHRPTLLARIKLPPTSDNFPFPGLLHAICATASSHTAWVNNLSPHQIEAAVQKHVITGMDLTSIEDFGLAQAEMANRSVDLVASACVMGGGDLIFQVTQTCVLLSDIYFCKGFPLK…	UPC2	0.041	36	MSEVGIQNHKKAVTKPRRREKVIELIEVDGKKVSTTSTGKRKFHNKSKNGCDNCKRRRVKCDEGKPACRKCTNMKLECQYTPIHLRKGRGATVVKYVTRKADGSVESDSSVDLPPTIKKEQTPFNDIQSAVKASGSSNDSFPSSASTTKSESEEKSSAPIEDKNNMTPLSMGLQGTINKKDMMNNFFSQNGTIGFGSPERLNSGIDGLLLPPLPSGNMGAFQLQQQQQVQQQSQPQTQAQQASGTPNERYGSFDLAGSPALQSTGMSLSNSLSGMLLCNRIPSGQNYTQQQLQYQLHQQLQLQQHQQVQLQQYQQLRQEQHQQVQQQQQEQLQQYQQHFLQQQQQVLLQQEQQPNDEEGGVQEENSKKVKEGPLQSQTSETTLNSDAATLQADALSQLS…	CNAG_03710	3e-09	59.3
*	Functional annotations in FungiDB (https://fungidb.org/fungidb/app)
**	Genes matched with reciprocal BLAST

### Sheet: BLAST matrix
Supplementary Data 2. BLAST analysis and matrix of the 17 putative essential transcriptional regulators
Protein Name	Kingdom		Chromista(Stramenopiles)	Fungi																													Metazoa			Viridiplantae
	Phylum		Oomycota	Ascomycota																Basidiomycota								Blastocladiomycota	Chytridiomycota	Microsporidia	Zygomycota		Arthropoda	Chordata	Nematoda	Streptophyta
	Subphylum		Not defined	Pezizomycotina													Saccharomycotina		Taphrinomycotina	Agricomycotina					Pucciniomycotina		Ustilaginomycotina	Not defined			Mucoromycotina		Not defined	Craniata	Not defined	Embryophyta	Not defined
Species		Gene Name	Pi	Af2	An	Bg	Bc	Ci	Cg	Fg	Fol	Hc8	Mo	Mgr	Nc	Pa	Cas	Sc	Sp	Cn	Hi	Lb	Pc	Sl7	Mlp	Pg	Um5	Am	BdJ	Ecu	Pbl	Ro	Dm	Hs	Ce	Ath	Osj		Tab	Description
CNAG_03826		ESA1	2e-80	1e-136	1e-139	1e-122	1e-126	1e-133	1e-122	1e-128	1e-131	1e-134	1e-130	1e-138	1e-128	1e-129	1e-106	1e-119	1e-129	0	1e-164	1e-179	1e-128	1e-103	1e-144	1e-139	1e-173	1e-142	1e-113	6e-74	1e-145	1e-135	3e-99	1e-104	2e-90	2e-86	3e-86		BLASTMatrix	BLASTMatrix result. Query: 20 genes provides; Subject 35 genomes
CNAG_04600		TOP3	1e-130	1e-171	1e-163	1e-160	1e-138	1e-163	1e-163	1e-161	2e-86	1e-124	1e-156	1e-166	1e-150	1e-164	1e-143	1e-151	1e-153	0	0	0	0	0	0	1e-126	0	1e-176	1e-174	1e-109	1e-146	1e-145	1e-142	1e-161	1e-149	1e-140	1e-124		ScoreMatrix	Raw data for creating BLASTMatrix
CNAG_02671		CEF1	1e-129	1e-176	0	1e-170	1e-160	0	1e-177	1e-177	1e-176	0	1e-170	1e-163	1e-176	1e-177	6e-75	4e-61	1e-138	0	0	0	0	0	0	1e-176	0	1e-121	1e-162	5e-20	0	1e-138	1e-159	1e-162	1e-137	1e-158	1e-155		FTFD_Cn_TF_list	Comparison between 20 genes provided and FTFD results
CNAG_02936		CDC39	1e-160	0	0	0	0	0	0	0	9e-84	0	0	0	0	1e-180	1e-154	1e-155	0	0	0	0	0	0	1e-141	0	0	0	0	9e-27	0	0	2e-77	1e-161	4e-69	4e-89	1e-171
CNAG_02134		RSC8	1e-44	1e-128	1e-134	1e-110	1e-114	1e-119	1e-115	1e-117	1e-117	1e-129	1e-109	1e-124	1e-119	1e-120	3e-67	8e-83	6e-97	0	1e-153	1e-159	1e-122	1e-150	1e-123	1e-117	1e-159	1e-120	1e-121	1e-14	1e-102	1e-115	9e-97	4e-50	1e-46	1e-56	2e-50
CNAG_04226		SNU66	6e-45	1e-79	2e-78	1e-56	1e-72	7e-74	3e-63	1e-59	2e-42	4e-69	3e-61	2e-19	2e-63	1e-65	8e-16	7e-18	8e-46	0	1e-139	1e-140	1e-151	1e-148	1e-118	1e-112	1e-110	2e-71	8e-72	7e-06	2e-95	4e-95	2e-44	1e-47	1e-35	1e-41	4e-39
CNAG_02698		SGT1	4e-35	1e-41	3e-39	7e-39	6e-44	1e-41	3e-41	3e-38	1e-39	3e-41	1e-44	3e-43	7e-45	3e-43	7e-08		6e-29	0	1e-142	1e-144	1e-136	1e-142	2e-80	3e-75	1e-66	2e-24	7e-52		1e-58	6e-22	1e-42	2e-56	1e-08	2e-48	6e-50		35 genomes used in BLASTMatrix
CNAG_03129		PZF1	3e-17	2e-39	2e-34	2e-32	6e-37	7e-38	2e-29	3e-29	4e-32	3e-39	1e-31	8e-25	2e-30	2e-28	5e-29	3e-31	4e-46	0	2e-77	5e-81	2e-78	5e-78	9e-58	1e-44	4e-42	2e-39	8e-37	3e-14	1e-34	1e-17	2e-26	3e-30	1e-18	3e-20	2e-22		Abbr.	Specie Name
CNAG_05311		ASR2	3e-16	6e-28	2e-48	8e-35	2e-48	2e-41	1e-32	1e-45	4e-35	1e-27	2e-53	2e-42	8e-31	2e-25	3e-06	7e-06	2e-06	0	1e-90	1e-94	5e-85	1e-98	2e-30	8e-26	7e-38	3e-10	1e-22		6e-36	2e-38	2e-10	7e-10	6e-14	9e-10	3e-09		Pi	Phytophthora infestans
CNAG_03261		ZAP101	2e-31	1e-33	1e-35	1e-29	2e-33	1e-32	8e-41	2e-32	3e-31	2e-31	2e-39	4e-22	5e-40	7e-42	3e-07	1e-06	4e-11	0	2e-61	1e-59	2e-53	1e-32	2e-52	1e-22	4e-50	2e-46	9e-39		1e-33	1e-21	6e-30	3e-39	1e-32	9e-33	8e-31		Af2	Aspergillus fumigatus Af293
CNAG_07460		HSF1	2e-22	4e-31	7e-30	6e-27	3e-28	4e-28	9e-30	4e-30	1e-28	9e-20	4e-31	6e-20	1e-34	3e-30	4e-23	1e-33	4e-36	0	2e-33	7e-32	3e-21	3e-32	2e-18	2e-31	5e-57	3e-25	2e-07	1e-15	9e-28	2e-36	4e-22	2e-25	6e-23	4e-23	9e-23		An	Aspergillus nidulans
CNAG_06097		UPC2			8e-06		3e-09		1e-11	7e-06	7e-07	4e-08				4e-07				0	8e-45	4e-44	4e-33	9e-48	1e-16	1e-18	3e-14												Bg	Blumeria graminis
CNAG_05436		HLH7	6e-08	5e-36	3e-07		5e-29	2e-43	6e-07	1e-22	8e-40						5e-24			0	6e-18	1e-21	5e-12	1e-21			3e-26							2e-08					Bc	Botrytis cinerea
CNAG_03790		EAT1		3e-08	5e-09	9e-08		2e-07	1e-05				2e-07	1e-06	1e-07	7e-06		2e-06	2e-08	0		2e-41	2e-37	1e-43	2e-23	8e-18	2e-20												Ci	Coccidioides immitis
CNAG_05535		FHL1	8e-14	1e-17	4e-17	1e-13	1e-16	2e-21	2e-18	6e-17	5e-17	1e-22	8e-16	4e-21	2e-22	2e-19	2e-14	9e-14	2e-19	0	4e-27	9e-20	2e-34	2e-27	7e-17	6e-18	7e-30	1e-15	9e-19	4e-14	2e-16	3e-15	2e-18	3e-18	5e-17	2e-20	3e-16		Cg	Colletotrichum graminicola M1.001
CNAG_06252		ARG81		1e-13	3e-12	6e-07	2e-07	7e-09	9e-12	6e-09	1e-11	2e-08	2e-09	1e-09	5e-10	2e-13	1e-13	8e-07	1e-08	0	1e-10	3e-09	1e-08	1e-33			2e-08	3e-08			5e-09								Fg	Fusarium graminearum
CNAG_04023		EAT1	2e-07	6e-09	4e-10	8e-08	2e-13	1e-11	1e-12	5e-10	2e-10	6e-10	1e-11	2e-09	6e-12	5e-12	8e-10	1e-09	3e-07	0	2e-10	1e-11	2e-11	3e-09	5e-10	4e-11	8e-10	3e-07	4e-09	3e-08	3e-09	4e-06	6e-09	8e-12	6e-11	7e-09	1e-11		Fol	Fusarium oxysporum f. sp. lycopersici
CNAG_01317		CBF1		4e-07	6e-09	6e-11	2e-10	2e-08	9e-11	2e-09	7e-10	2e-08	1e-09	1e-08	1e-10	7e-08	8e-09		1e-10	1e-173	8e-11	7e-11	2e-11	1e-11	7e-11		2e-09	3e-08	1e-09		7e-08	2e-08							Hc8	Histoplasma capsulatum H88
CNAG_00883		ECM2201		4e-06	2e-07	2e-06		7e-06	1e-06	3e-06	7e-08		3e-07	1e-06	8e-07		2e-06	9e-06	7e-06	0	1e-06		2e-07	4e-07			2e-12												Mo	Magnaporthe oryzae 70-15
CNAG_04130		EZT2		4e-08	4e-08		1e-06	3e-06	3e-07	1e-07	3e-07	7e-06	3e-07	2e-07	8e-06	1e-06	4e-06	3e-08	2e-08	0	2e-07	1e-06		3e-07				3e-06	2e-07		8e-07	5e-06	4e-06						Mgr	Mycosphaerella graminicola
																																							Nc	Neurospora crassa
																																				Color code			Pa	Podospora anserina
																																							Cas	Candida albicans
																																					0 ~ 1e-100		Sc	Saccharomyces cerevisiae S288C
																																							Sp	Schizosaccharomyces pombe
																																					1e-100 ~ 1e-50		Cn	Cryptococcus neoformans var. grubii H99
																																							Hi	Heterobasidion irregulare TC 32-1
																																					1e-50 ~ 1e-30		Lb	Laccaria bicolor
																																							Pc	Phanerochaete chrysosporium
																																					1e-30 ~ 1e-10		Sl7	Serpula lacrymans
																																							Mlp	Melampsora laricis-populina
																																					1e-10 ~		Pg	Puccinia graminis
																																							Um5	Ustilago maydis 521
																																							Am	Allomyces macrogynus
																																							BdJ	Batrachochytrium dendrobatidis JAM81
																																							Ecu	Encephalitozoon cuniculi
																																							Pbl	Phycomyces blakesleeanus
																																							Ro	Rhizopus oryzae
																																							Dm	Dorosophila melanogaster
																																							Hs	Homo sapiens
																																							Ce	Caenorhabditis elegans
																																							Ath	Arabidopsis thaliana
																																							Osj	Oryza sativa
