## Supplementary Data 5 for "Systematic Profiling of Essential Fungal Transcriptional Regulators Uncovers Ezt1 as a Central Pathobiological and Morphogenic Regulator in *Cryptococcus neoformans*"

### Sheet: Primers used in this study
Supplementary Data 5. Primers used in this study
The primer names and their corresponding sequences (in the 5’ to 3’ direction) were listed, along with detailed descriptions for each.
Name	Sequence (5'-3')	Description	References
B79	TGTGGATGCTGGCGGAGGATA	Common diagnostic screening primer	1
B354	GCATGCAGGATTCGAGTG	NAT-CTR4 primer 1	1
B355	GATTGGTGAAGTCGTTGTCG	NAT-CTR4 primer 2	1
B4017	﻿GCATGCAGGATTCGAGTG	PH3 primer 1	1
B4018	﻿GTGATAGATGTGTTGTGGTG	PH3 primer 2	1
B1454	AAGGTGTTCCCCGACGACGAATCG	NAT split primer 1	1
B1455	AACTCCGTCGCGAGCCCCATCAAC	NAT split primer 2	1
B1886	TGGAAGAGATGGATGTGC	NEOR split marker 1	2
B1887	ATTGTCTGTTGTGCCCAG	NEOR split marker 2	2
M13Fe	GTAAAACGACGGCCAGTGAGC	M13 forward-extended primer	1
M13Re	CAGGAAACAGCTATGACCATG	M13 reverse-extended primer	1
B8939	ATTCCCGTAGTTTTCCCCG	CBF1 promoter region primer 1	This study
B8940	CACTCGAATCCTGCATGCGGTGGATGATCGTTCTGTTC	CBF1 promoter region primer 2	This study
B8941	CGACAACGACTTCACCAATCATGCCAGACCCGGAACTATC	CBF1 exon region primer 1	This study
B8942	CCATCTACTTTTCATTAGCCCTGG	CBF1 exon region primer 2	This study
B10559	﻿CACCACAACACATCTATCACATGCCAGACCCGGAACTATC	CBF1 promoter region primer 1 for overexpression	This study
B9088	CAAGTATTGAGTGGGCTCG	CBF1 Southern blot primer, pairing with B8939	This study
B12943	AATCGGCAGGTGTCAATC	CBF1 qRT-PCR primer 1, pairing with B9088	This study
B3102	AAGCACCAAGAAGCAAGTG	CBF1 5'-flanking region primer 1	1
B3103	TCACTGGCCGTCGTTTTACATTGACACCTGCCGATTC	CBF1 5'-flanking region primer 2	1
B3104	CATGGTCATAGCTGTTTCCTGTACTATCAGCAGAAGCGGC	CBF1 3'-flanking region primer 1	1
B3105	AATGATAGGCGGAAGTAAGG	CBF1 3'-flanking region primer 2	1
B3106	CCACCTCGCAGTATCAAAC	Screening primer for PCTR4:CBF1, PH3:CBF1, and CBF1/cbf1, pairing with B79	1
B14781	﻿GAGCCCACTCAATACTTGG	CBF1 internal PCR primer 1, pairing with B8939	This study
B9011	GTGATTCTTCTCTTGGGAGG	RSC8 promoter region primer 1	This study
B9012	CACTCGAATCCTGCATGCGGCGTAGAGTGGGATGAAAA	RSC8 promoter region primer 2	This study
B9013	CGACAACGACTTCACCAATCATGTCCACGCCCAAGATATC	RSC8 exon region primer 1	This study
B9014	CCAGTAAAAGGAGGACCAAG	RSC8 exon region primer 2	This study
B10560	CACCACAACACATCTATCAC﻿ATGTCCACGCCCAAGATATC	RSC8 promoter region primer 1 for overexpression	This study
B9189	TAAAAGGAGGACCAAGGGC	RSC8 Southern blot primer, pairing with B9011	This study
B10997	TCAAGAAACAGGAGCAAGAC	RSC8 qRT-PCR primer 1	This study
B10998	CCGTCACCGTCAAGTATTC	RSC8 qRT-PCR primer 2	This study
B3708	GGGGTAACTATCATCATCCG	RSC8 5'-flanking region primer 1	1
B3709	TCACTGGCCGTCGTTTTACTCTCGCTCCTTTTCCTTCC	RSC8 5'-flanking region primer 2	1
B3710	CATGGTCATAGCTGTTTCCTGGCAGTAGAAGGTGATACAACG	RSC8 3'-flanking region primer 1	1
B3711	CGTTACGGTTGGACAATGG	RSC8 3'-flanking region primer 2	1
B3706	CGTAGAAACAACGCACGAG	Screening primer for PCTR4:RSC8, PH3:RSC8, and RSC8/rsc8, pairing with B79	1
B17107	﻿CCTTGGTCCTCCTTTTACTG	RSC8 internal PCR primer 1	This study
B17108	CTTCTCCTCGTCACTCTTTG	PSC8 internal PCR primer 2	This study
B9022	TCCTCCTTCAACTTCCACG	CEF1 promoter region primer 1	This study
B9023	CACTCGAATCCTGCATGCTATGAAGTAACAATGATG	CEF1 promoter region primer 2	This study
B9024	CGACAACGACTTCACCAATCATGGTCAGTGTGCATTGT	CEF1 exon region primer 1	This study
B9025	CGCTTCCGACAACATTTCC	CEF1 exon region primer 2	This study
B10561	CACCACAACACATCTATCAC﻿ATGGTCAGTGTGCATTGT	CEF1 exon region primer 1 for overexpression	This study
B2815	ACTCCTGCTTGCGTTTTC	CEF1 Southern blot primer, pairing with B9022	1
B12944	TGCTCCTGGTTTCTACGAC	CEF1 qRT-PCR primer 1, pairing with B2810	This study
B5615	CGCCGAGTTATCTGACAAAG	CEF1 5'-flanking region primer 1	1
B5616	TCACTGGCCGTCGTTTTACTTCTCCAAACACCGCCCTTGAC	CEF1 5'-flanking region primer 2	1
B5617	CATGGTCATAGCTGTTTCCTGTAACGGGGCTTAGAAGTGC	CEF1 3'-flanking region primer 1	1
B5618	TTCATCAAAGGTCTGGCG	CEF1 3'-flanking region primer 2	1
B2810	CCTGACTCATCGGCTTACTC	Screening primer for PCTR4:CEF1, PH3:CEF1, and CEF1/cef1, pairing with B79	1
B14782	﻿AAGGTCTACACTGCTCCTGTC	CEF1 internal PCR primer 1	This study
B14783	﻿GGTAAACCCAATGCGTTAGTC	CEF1 internal PCR primer 2	This study
B9026	GAAGAGAAGGACAGAAAGGAAC	SGT1 promoter region primer 1	This study
B9027	CACTCGAATCCTGCATGCTGGGAGTAGGAAAGTGAG	SGT1 promoter region primer 2	This study
B9028	CGACAACGACTTCACCAATCATGGCCAATCCTATTCCC	SGT1 exon region primer 1	This study
B9029	TCGGGTTTCTTATTGAGAGC	SGT1 exon region primer 2	This study
B15281	CACCACAACACATCTATCAC﻿ATGGCCAATCCTATTCCC	SGT1 exon region primer 1 for overexpression	This study
B5540	AAACTCTCCATCTGTGTCCC	SGT1 Southern blot primer, pairing with B9026	1
B13099	GGAGATGCGGTAGATGATGAG	SGT1 qRT-PCR primer 1, pairing with B5540	This study
B2825	CTACAGATAATGTGCTCAGCC	SGT1 5'-flanking region primer 1	1
B2826	TCACTGGCCGTCGTTTTACTTTGTTCCATAGCCAGCG	SGT1 5'-flanking region primer 2	1
B2827	CATGGTCATAGCTGTTTCCTGGTTCTGTCTTGAAGGGTGC	SGT1 3'-flanking region primer 1	1
B2829	CGGTGAAGTTGGCTAAGAAC	SGT1 3'-flanking region primer 2	1
B2824	GAAAGGGCTAAGAAGCGAC	Screening primer for PCTR4:SGT1, PH3:SGT1, and SGT1/sgt1, pairing with B79	1
B17605	﻿AAGAGGCAAGGAAAGGTTAC	SGT1 internal PCR primer 1	This study
B17606	﻿TCCTCGCCTGTTGGTTATC	SGT1 internal PCR primer 2	This study
B9035	TGAGGATAGCAGTGATAGCG	CDC39 promoter region primer 1	This study
B9036	CACTCGAATCCTGCATGCGGGCTGATGATTGTCGGA	CDC39 promoter region primer 2	This study
B9037	CGACAACGACTTCACCAATCATGTCAATCCCTCCTCCC	CDC39 exon region primer 1	This study
B9038	CATAGTAGGTTGGAAGGTTTGG	CDC39 exon region primer 2	This study
B12835	CACCACAACACATCTATCACATGTCAATCCCTCCTCCC	CDC39 exon region primer 1 for overexpression	This study
B9117	CGCTCAATCATCCAAACGC	CDC39 Southern blot primer, pairing with B9035	This study
B13100	ATCATCATCCGGTCCTACCC	CDC39 qRT-PCR primer 1	This study
B10056	CTATGAGAGAAAGCCTGTCG	CDC39 qRT-PCR primer 2	This study
B2830	GCGAGTGATGACGAGAGTTC	CDC39 5'-flanking region primer 1	1
B2831	TCACTGGCCGTCGTTTTACGCCTTGACCGTCTCTTCTAC	CDC39 5'-flanking region primer 2	1
B2832	CATGGTCATAGCTGTTTCCTGGTCTACTCGTCACTTTCATCG	CDC39 3'-flanking region primer 1	1
B2833	CGTCACAACAAGCACTCTCAC	CDC39 3'-flanking region primer 2	1
B2829	GGATGTTCAGGTGCCAATC	Screening primer for PCTR4:CDC39, PH3:CDC39, and CDC39/cdc39, pairing with B79	1
B15317	﻿CAGTCTTGAGCAGAATAGGC	CDC39 internal PCR primer 1	This study
B15318	﻿TGTCTCATCCGTGTAACCG	CDC39 internal PCR primer 2	This study
B9039	CGTTCAACAAACTTGGTCG	PZF1 promoter region primer 1	This study
B9040	CACTCGAATCCTGCATGCCCTATGCGGAGATGAGCC	PZF1 promoter region primer 2	This study
B9041	CGACAACGACTTCACCAATCATGGCGCTCGTCCTAAAG	PZF1 exon region primer 1	This study
B9042	TGCTTTTGAAGTTCCGTCC	PZF1 exon region primer 2	This study
B15282	CACCACAACACATCTATCAC﻿ATGGCGCTCGTCCTAAAG	PZF1 exon region primer 1 for overexpression	This study
B1733	GTGCTTTTGAAGTTCCGTC	PZF1 Southern blot primer, pairing with B9039	This study
B12145	GACTGGGATGGTCAAGGAGA	PZF1 qRT-PCR primer 1	This study
B5288	CTCCGTAAGAAGTTCAGGC	PZF1 qRT-PCR primer 2	1
B1728	GCAGGCGAAAACTATTAGG	PZF1 5'-flanking region primer 1	1
B1729	GCTCACTGGCCGTCGTTTTACGTGGGGAAGTCCTCAAATAC	PZF1 5'-flanking region primer 2	1
B1730	CATGGTCATAGCTGTTTCCTGCGACGACATCTCAAGTCAGAG	PZF1 3'-flanking region primer 1	1
B1731	TGATGGGACGATAAAGGTTC	PZF1 3'-flanking region primer 2	1
B1732	TGCTTTCTCTAATAGCGGC	Screening primer for PCTR4:PZF1, PH3:PZF1, and PZF1/pzf1, pairing with B79	1
B23248	﻿AGACAAGTCTTACCGCAGCCT	PZF1 5'-flanking region primer 3	This study
B23249	TCACTGGCCGTCGTTTTAC﻿TCTCTTTTCCGTCCGACTTGGCC	PZF1 5'-flanking region primer 4	This study
B23250	﻿CATGGTCATAGCTGTTTCCTGTTATCTGTCCTGCATGGGCG	PZF1 3'-flanking region primer 3	This study
B23251	﻿TGCAGCAATCACTCATCACTCT	PZF1 3'-flanking region primer 4	This study
B16356	TAAGGACGGTGCCTATCCTG	PZF1 internal PCR primer 1	This study
B16357	CTCTGGAAAGACGCCTAACG	PZF1 internal PCR primer 2	This study
B9121	AGTAGCAGCAAACTGACCC	ZAP101 promoter region primer 1	This study
B9122	CACTCGAATCCTGCATGCTTCGGCGGTTGGATGTTT	ZAP101 promoter region primer 2	This study
B9123	CGACAACGACTTCACCAATCATGGGTAAAAAGAAGAGA	ZAP101 exon region primer 1	This study
B9124	TGGCATTCCAGCAAAAGGC	ZAP101 exon region primer 2	This study
B10562	CACCACAACACATCTATCAC﻿ATGGGTAAAAAGAAGAGA	ZAP101 exon region primer 1 for overexpression	This study
B700	GCAAATCTGCTTCTGGGATG	ZAP101 Southern blot primer, pairing with B9121	1
B12942	TGGAAGGCGAGGAAAGAAG	ZAP101 qRT-PCR primer 1, pairing with B700	This study
B695	GGCGATAAAGACGACGAAC	ZAP101 5'-flanking region primer 1	1
B696	CTGGCCGTCGTTTTACGGACTATTCGTGGCTTAGC	ZAP101 5'-flanking region primer 2	1
B697	GTCATAGCTGTTTCCTGTGAGACCAATGTGTTGCC	ZAP101 3'-flanking region primer 1	1
B698	CCTCAACCCCTTTCTGATTTATCC	ZAP101 3'-flanking region primer 2	1
B699	TAGTCGGTGATGAGAGTTGCGG	Screening primer for PCTR4:ZAP101, PH3:ZAP101, and ZAP101/zap101, pairing with B79	1
B14845	﻿TCCCGAACCGTGAGTTATG	ZAP101 internal PCR primer 1, pairing with B700	This study
B9125	AAGGAGGCTCAGTAAAGGG	EAT1 promoter region primer 1	This study
B9126	CACTCGAATCCTGCATGCGTTTAGGAGCCTGTAGGA	EAT1 promoter region primer 2	This study
B9127	CGACAACGACTTCACCAATCATGTCATATCCTACGGCA	EAT1 exon region primer 1	This study
B9128	TTATGGGAATCACACTTGCC	EAT1 exon region primer 2	This study
B10563	﻿CACCACAACACATCTATCACATGTCATATCCTACGGCA	EAT1 exon region primer 1 for overexpression	This study
B9129	TTACGGTTGTTGAGGTGGG	EAT1 Southern blot primer, pairing with B9125	This study
B10077	GACCAGGGTGTGGCTGTAGT	EAT1 qRT-PCR primer 1	This study
B10078	ACAACGCGATCCTTACCAC	EAT1 qRT-PCR primer 2	This study
B1217	TGAGGGTTGTTGAGGGAAG	EAT1 5'-flanking region primer 1	1
B1218	GCTCACTGGCCGTCGTTTTACAGCACTGTATCGCCGAAAC	EAT1 5'-flanking region primer 2	1
B1219	CATGGTCATAGCTGTTTCCTGCTCGTAGCAATGTAGATGTGC	EAT1 3'-flanking region primer 1	1
B1220	TCAGATGAAGACGACTACGAC	EAT1 3'-flanking region primer 2	1
B1221	CTTCCACAAAGCCAGATTC	Screening primer for PCTR4:EAT1, PH3:EAT1, and EAT1/eat1, pairing with B79	1
B15319	﻿AGGCTTCCAGAGGACAAGAG	EAT1 internal PCR primer 1	This study
B17110	CATTGCGAAGTTGAATCTCC	EAT1 internal PCR primer 2	This study
B9132	TGCGGAGTCCTTGTATTGC	ESA1 promoter region primer 1	This study
B9133	CACTCGAATCCTGCATGCGCTAAAAATGACTGATCG	ESA1 promoter region primer 2	This study
B9134	CGACAACGACTTCACCAATCATGTCACCGTCAACACCG	ESA1 exon region primer 1	This study
B9135	CAGATGCGACTAAGGTCAC	ESA1 exon region primer 2	This study
B10564	﻿CACCACAACACATCTATCACATGTCACCGTCAACACCG	ESA1 exon region primer 1 for overexpression	This study
B9136	ATCTTGACCCCAGGAACGAC	ESA1 Southern blot primer, pairing with B9132	This study
B12146	AGCTGGCAAAATTCCTCAAA	ESA1 qRT-PCR primer 1	This study
B12147	ATGTCTTCGTCCTCGCCTAA	ESA1 qRT-PCR primer 2	This study
B2724	AATGCTGATTTGGCAGGG	ESA1 5'-flanking region primer 1	1
B2725	TCACTGGCCGTCGTTTTACCGATGGAAGATGTTGTCAGC	ESA1 5'-flanking region primer 2	1
B2726	CATGGTCATAGCTGTTTCCTGACAAAGCGAAAGGCAGAC	ESA1 3'-flanking region primer 1	1
B2727	CGAAAGTGATGCTTCAGC	ESA1 3'-flanking region primer 2	1
B2723	GGAAGGTCAGGTCCTATTTG	Screening primer for PCTR4:ESA1, PH3:ESA1, and ESA1/esa1, pairing with B79	1
B14785	﻿CGAAAGCAAAGGATGAGC	ESA1 internal PCR primer 1	This study
B14786	﻿GCTTTCCTTCCACTTTTGAGAG	ESA1 internal PCR primer 2	This study
B9204	TCAGAGCAGGATAGACAGCG	EZT1 promoter region primer 1	This study
B9205	CACTCGAATCCTGCATGCGTAACGTGTGGGTGGATG	EZT1 promoter region primer 2	This study
B9206	CGACAACGACTTCACCAATCATGGAGGTACTCCCTCCG	EZT1 exon region primer 1	This study
B9207	AGTTTCGGTTGACTGCTG	EZT1 exon region primer 2	This study
B10565	﻿CACCACAACACATCTATCACATGGAGGTACTCCCTCCG	EZT1 exon region primer 1 for overexpression	This study
B6117	GTAGTAAACGCCTTGAGCC	EZT1 Southern blot primer, pairing with B9204	1
B11001	ACTCCGATGACTGCTTCAG	EZT1 qRT-PCR primer 1	This study
B11002	TGGCAAACTGCTTGTGGAA	EZT1 qRT-PCR primer 2	This study
B971	AGCAGGATAGACAGCGAAG	EZT1 5'-flanking region primer 1	1
B972	CTGGCCGTCGTTTTACTGTCCTTGATAGGTCGGAG	EZT1 5'-flanking region primer 2	1
B973	GTCATAGCTGTTTCCTGTGGAACACATTGGAGGAG	EZT1 3'-flanking region primer 1	1
B974	AATGGGTGTATGATGGCG	EZT1 3'-flanking region primer 2	1
B10689	ATTCTTCAGTGCCGATGC	Screening primer for PCTR4:EZT1, PH3:EZT1, and EZT1/ezt1, pairing with B79	This study
B14784	﻿TTGCCAAGATGGATGCTG	EZT1 internal PCR primer 1, pairing with B6117	This study
B9208	ATTCCTTTCTTCTGGCACG	EZT2 promoter region primer 1	This study
B9209	CACTCGAATCCTGCATGCGGTTGTATGTGTAACCGG	EZT2 promoter region primer 2	This study
B9210	CGACAACGACTTCACCAATCATGGACCCCCAACAACAA	EZT2 exon region primer 1	This study
B9211	TGTCCATAGCCATACCCATC	EZT2 exon region primer 2	This study
B11582	CCACAACACATCTATCACATGGACCCCCAACAACAA	EZT2 exon region primer 1 for overexpression	This study
B9359	TGGTGCTTCTGTTCTTTGG	EZT2 Southern blot primer, pairing with B9208	This study
B11874	TATCCCCACAGTCGACGAGG	EZT2 qRT-PCR primer 1	This study
B9594	ATCTCTCCCGTGTCAAAGC	EZT2 qRT-PCR primer 2	This study
B14539	GCAAAATGGAGTGGCAAAG	EZT2 5'-flanking region primer 1	This study
B14540	TCACTGGCCGTCGTTTTACATGGTGTCCCTGGCTAAAG	EZT2 5'-flanking region primer 2	This study
B14541	CATGGTCATAGCTGTTTCCTG ﻿TTCTCACCTTCCCTTTCCC	EZT2 3'-flanking region primer 1	This study
B14542	TCCGTAAATGCTTCATCCTC	EZT2 3'-flanking region primer 2	This study
B2951	TCACAAGGCTGGATGAGAC	Screening primer for PCTR4:EZT2, PH3:EZT2, and EZT2/ezt2, pairing with B79	1
B16372	﻿TTGGGTCTTGGGAGTATTG	EZT2 internal PCR primer 1	This study
B16373	﻿GCATCCTTGTGATTGGGTAG	EZT2 internal PCR primer 2	This study
B9249	ATTTGTTCCTCCGTTCGC	SNU66 promoter region primer 1	This study
B9250	CACTCGAATCCTGCATGCGCAGCAATCTCTCGCGC	SNU66 promoter region primer 2	This study
B9251	CGACAACGACTTCACCAATCATGCAAGCTCGAGACAAG	SNU66 exon region primer 1	This study
B9252	TCTTGGGCTTCTTCTTGGC	SNU66 exon region primer 2	This study
B10566	﻿CACCACAACACATCTATCACATGCAAGCTCGAGACAAG	SNU66 exon region primer 1 for overexpression	This study
B5599	ATACATCAGCCTGTCCTGC	SNU66 Southern blot primer, pairing with B9249	1
B13102	TTCACCCGAAGAGTCGTAAC	SNU66 qRT-PCR primer, pairing with B9252	This study
B4147	GCCCTTTTTGGTATGACAG	SNU66 5'-flanking region primer 1	1
B4148	TCACTGGCCGTCGTTTTACTGTGAGGGATTCCTTGTTC	SNU66 5'-flanking region primer 2	1
B4149	CATGGTCATAGCTGTTTCCTGGTTGGAAACAAGCAGTCG	SNU66 3'-flanking region primer 1	1
B4150	TCAGAAGAATCAAGAGGTCG	SNU66 3'-flanking region primer 2	1
B4146	ACTTACATTGCCTTCCTCG	Screening primer for PCTR4:SNU66, PH3:SNU66, and SNU66/snu66, pairing with B79	1
B13102	GCGCCATTTCCTTATGACTT	SNU66 internal PCR primer 1	This study
B17123	CTCTTCCATTTCCCTCATCTG	SNU66 internal PCR primer 2	This study
B9284	CAGTGTTTCACGGATGGTG	TOP3 promoter region primer 1	This study
B9285	CACTCGAATCCTGCATGCGGTAACGCATCATAACGT	TOP3 promoter region primer 2	This study
B9286	CGACAACGACTTCACCAATCATGCGTGTCCTCTGCGTC	TOP3 exon region primer 1	This study
B9287	TCAAGCCTTCACGCCTTAC	TOP3 exon region primer 2	This study
B15285	CACCACAACACATCTATCAC﻿ATGCGTGTCCTCTGCGTC	TOP3 exon region primer 1 for overexpression	This study
B3808	TTACATTTGCCAGCGGAC	TOP3 Southern blot primer, pairing with B9284	1
B13103	GCGTTACCGAATTTTGAGGA	TOP3 qRT-PCR primer 1	This study
B13104	CCAACCAGATCAGCCTCAGT	TOP3 qRT-PCR primer 2	This study
B3809	GCTGTTGGCTGATTGTTTAC	TOP3 5'-flanking region primer 1	1
B3810	TCACTGGCCGTCGTTTTACTTACAGTATCCCACCGTCCC	TOP3 5'-flanking region primer 2	1
B3811	CATGGTCATAGCTGTTTCCTGTGGGAGTGATGTCTTTGGC	TOP3 3'-flanking region primer 1	1
B3812	CCCTCAAAAGTTGCGAAG	TOP3 3'-flanking region primer 2	1
B3807	CTGGATTTTGGAATGGGC	Screening primer for PCTR4:TOP3, PH3:TOP3, and TOP3/top3, pairing with B79	1
B14339	AAAGGTCGCCAGTTCTGGTA	TOP3 internal PCR primer 1	This study
B13426	GGACAATTAGTGGCCCAATG	TOP3 internal PCR primer 2	This study
B9322	GTAATGACCACCACCACTAC	ASR2 promoter region primer 1	This study
B9323	CACTCGAATCCTGCATGCAAGAAAGTACCTTTGTTT	ASR2 promoter region primer 2	This study
B9324	CGACAACGACTTCACCAATCATGTCTGAACCCCCCGAA	ASR2 exon region primer 1	This study
B9325	CCGACCGAAGTTCAGAAATG	ASR2 exon region primer 2	This study
B15287	CACCACAACACATCTATCAC﻿ATGTCTGAACCCCCCGAA	ASR2 exon region primer 1 for overexpression	This study
B6118	GAGATGGGTCACTAATCGC	ASR2 Southern blot primer, pairing with B9322	1
B12144	CACCAAGGACAAAGCAAGTCT	ASR2 qRT-PCR primer, pairing with B6118	This study
B1440	CAACAAGTTCCATCACATCG	ASR2 5'-flanking region primer 1	1
B1441	GCTCACTGGCCGTCGTTTTACGGGTAAAACCTGGCTTAGG	ASR2 5'-flanking region primer 2	1
B1442	CATGGTCATAGCTGTTTCCTGGGATTTGGATGAACCTGG	ASR2 3'-flanking region primer 1	1
B1443	GAGAAAGAGGTTTGTCGTGAG	ASR2 3'-flanking region primer 2	1
B1444	TTCTACTTTCCGCCAAGG	Screening primer for PCTR4:ASR2, PH3:ASR2, and ASR2/asr2, pairing with B79	1
B14055	AACCCTTCTCTCCCTTCTTC	ASR2 internal PCR primer 1	This study
B14056	GATAACTCACCCTCCCTCTTC	ASR2 internal PCR primer 2	This study
B9326	TGTGGGTAAGGAGGGGATAG	HLH7 promoter region primer 1	This study
B9327	CACTCGAATCCTGCATGCTGTGGAGATATAGATGTA	HLH7 promoter region primer 2	This study
B9328	CGACAACGACTTCACCAATCATGGCTGATTCTATGACC	HLH7 exon region primer 1	This study
B9329	TCAAAGGCGTCTTCAAGC	HLH7 exon region primer 2	This study
B15288	CACCACAACACATCTATCAC﻿ATGGCTGATTCTATGACC	HLH7 exon region primer 1 for overexpression	This study
B5318	TCTGCGTGTCTCAGGAATG	HLH7 Southern blot primer, pairing with B9326	1
B13105	ATTGGGGCTCATGGTTCAT	HLH7 qRT-PCR primer, pairing with B5318	This study
B2840	GCCCTTTTGCTTTACCTTC	HLH7 5'-flanking region primer 1	1
B2841	TCACTGGCCGTCGTTTTACCGTAGAGGGATGATTTTGAGAC	HLH7 5'-flanking region primer 2	1
B2842	CATGGTCATAGCTGTTTCCTGGCATCCTTCGTGCTAACAG	HLH7 3'-flanking region primer 1	1
B2843	GCCTTGAAGAACAAACGG	HLH7 3'-flanking region primer 2	1
B9330	TTGTTGTCCTCTCTGCTTG	Screening primer for PCTR4:HLH7 and PH3:HLH7, pairing with B79	This study
B2839	GGGATAGGAGGCATTGATG	Screening primer for HLH7/hlh7, pairing with B79	1
B14057	CCTCCTCTCATCATCTATCAAG	HLH7 internal PCR primer 1	This study
B14058	TTGAGGGTGTTGAAGAAGTC	HLH7 internal PCR primer 2	This study
JOHE54771/YC291	AAATCCGTTTACCGCAGC	Screening primer for hlh7Δ, pairing with B14057 or JOHE12579	This study
B9722	AAGCACATTTCCACCACC	FHL1 promoter region primer 1	This study
B9461	CACTCGAATCCTGCATGCGGGGGCCACTCGTGTGGG	FHL1 promoter region primer 2	This study
B9462	CGACAACGACTTCACCAATCATGTCTCACCACCCCCCC	FHL1 exon region primer 1	This study
B9723	CTCATTCGTCTTACCTCCATC	FHL1 exon region primer 2	This study
B12836	CACCACAACACATCTATCACATGTCTCACCACCCCCCC	FHL1 exon region primer 1 for overexpression	This study
B9464	AGAAGACTTACACAGTTCCTGC	FHL1 Southern blot primer, pairing with B9460	This study
B13106	ATCCAAGTCCGTGGAGAATG	FHL1 qRT-PCR primer 1	This study
B13107	TGTCGGCTCCTTGATCTTTT	FHL1 qRT-PCR primer 2	This study
B5623	AGCAACAACGGCATAGTG	FHL1 5'-flanking region primer 1	1
B5624	TCACTGGCCGTCGTTTTACACGACAGTGAGAGTCCTGAC	FHL1 5'-flanking region primer 2	1
B5625	CATGGTCATAGCTGTTTCCTGCTGGAGCGAGGAAATAGTAATG	FHL1 3'-flanking region primer 1	1
B5626	ACACAAAGCGAGTGGTTG	FHL1 3'-flanking region primer 2	1
B1429	GGCAGTGTCAGATGAAAGC	Screening primer for PCTR4:FHL1, PH3:FHL1, and FHL1/fhl1, pairing with B79	1
B15655	﻿GAAGAATCACCAGCGGAAG	FHL1 internal PCR primer 1	This study
B15656	AGAAGAGGGTGTAGTGCGAG	FHL1 internal PCR primer 2	This study
B9724	CTTCTCACCATCCACCAAC	FZC52 promoter region primer 1	This study
B9539	CACTCGAATCCTGCATGCGTTGCAGAATTATGGTTG	FZC52 promoter region primer 2	This study
B9540	CGACAACGACTTCACCAATCATGAACACGCCAACTCCA	FZC52 exon region primer 1	This study
B9725	CTTTTCGTCATCCCTGCT	FZC52 exon region primer 2	This study
B15289	CACCACAACACATCTATCAC﻿ATGAACACGCCAACTCCA	FZC52 exon region primer 1 for overexpression	This study
B5003	ATTATCGGAGCGTTGTGG	FZC52 Southern blot primer, pairing with B9460	1
B13108	TCATACCGCATGGGTGAATA	FZC52 qRT-PCR primer 1	This study
B13109	CCAACCCGAAATCTTCGATA	FZC52 qRT-PCR primer 2	This study
B17320	﻿GTGGGATGATTTGGAGGAAG	FZC52 5'-flanking region primer 1	This study
B17321	TCACTGGCCGTCGTTTTACTTTCGTCGTGTGGAGTTG	FZC52 5'-flanking region primer 2	This study
B17322	CATGGTCATAGCTGTTTCCTGGGAAGAGAAGCCATCAAGG	FZC52 3'-flanking region primer 1	This study
B17323	﻿GGTTACTGGTCAGAACAAGAG	FZC52 3'-flanking region primer 2	This study
B9542	TTAGATTGAGGTCGCAAGG	Screening primer for PCTR4:FZC52 and FZC52/fzc52, pairing with B79	This study
B17319	﻿CAGCCTGTTAGTCACCTTAC	Screening primer for FZC52/fzc52, pairing with B79	1
B18423	TTGGAGTCTGAACCCACTG	FZC52 internal PCR primer 1	This study
B18424	GTTGCGTAACTTTCAGACAC	FZC52 internal PCR primer 2	This study
ai144	GAAAAGGTTACGACAGAGG	Mating locus a primer 1	3
ai145	TGGGAAGAACTATCAGAGG	Mating locus a primer 2	3
ai150	ACGCAGTGTCAACTGGTC	Mating locus ɑ primer 1	3
ai151	CGCACCTTTTCTGTAGGG	Mating locus ɑ primer 2	3
B18165	TCGTTGGGGAACAGTTTG	Mating locus a primer 1_2	This study
B18166	﻿AGACAAAAAGGTGGGCTTC	Mating locus a primer 2_2	This study
B18167	﻿TAGGTGACTTCGGTATGGG	Mating locus ɑ primer 1_2	This study
B18168	GAACTTCGTGCCTTTTGC	Mating locus ɑ primer 2_2	This study
B19090	﻿GGTCTGTTGGAGGAGAAATC	Mating locus ɑ primer 1_3	This study
B19091	CCTTCATCTGGCAAAAGTGAC	Mating locus ɑ primer 2_3	This study
B19092	﻿TGGCGAATGAAACATCGG	Mating locus a primer 1_3	This study
B19093	TCCAAGATACAAATGCTCCC	Mating locus a primer 2_3	This study
B19021	﻿CATCACCACCATCATCCAG	EZT1 3' exon region primer 1	This study
B19022	﻿GCGCCGCATGCTGCGGCCGCGTGCCCTTGTTCTTCTCC	EZT1 3' exon region primer 2 for FLAG tagging	This study
B20540	﻿ACAGAGCCACCGCCACCGTGCCCTTGTTCTTCTCC	EZT1 3' exon region primer 2 for mRuby3 tagging	This study
B19023	﻿CTCAGGATCTTCATGGCTCCAGCAAAAACGAAAACAAA	EZT1 terminator region primer 1 for FLAG tagging	This study
B20541	﻿CAGGATCTTCATGGCTCCAGCAAAAACGAAAACAAA	EZT1 terminator region primer 1 for mRuby3 tagging	This study
B19024	﻿TTTTGGGTTATCAAGACGGG	EZT1 terminator region primer 2	This study
B5536	GCGGCCGCAGCATGCGGCGCGCCAGAT	4×FLAG-NAT forward primer	4
B1966	GGAGCCATGAAGATCCTGA	4xFLAG-NAT reverse primer	5
B16758	CTCTAGATGCATGCTCGAGCGGCCGCAGGTGGCGGTGGCTCTATG	mRuby3-NEO forward primer	This study
JOHE12579	﻿TTCCCACCCTCAGCAACGCC	Common diagnostic screening primer	1
B18848	﻿AAATCACCAAAACCCTCGG	Screening primer for EZT1-4×FLAG and EZT1-mRuby3, pairing with JOHE12579	This study
B19068	TTGATAGCCCTGAGTGCTG	EZT1 southern blot primer, pairing with B19069	This study
B19069	ACCGCAATAGCAGTTTGG	EZT1 southern blot primer, pairing with B19068	This study
B20863	﻿GGCACCCAACTCAAGTATG	Screening primer for PH3:EZT1 in XL280	This study
B20864	﻿TGTCAACCACCTTCTTTGC	EZT1 internal PCR primer 1, pairing with B6117	This study
B20865	﻿CACTCGAATCCTGCATGCGTAATGTGTGGGTGGATG	EZT1 promoter region primer 1 in XL280	This study
B20866	﻿CACCACAACACATCTATCACATGGAGGTACCCCCTCCA	EZT1 promoter region primer 2 in XL280	This study
B20867	GAAGGTGGCTGAGATGAAC	EZT1 exon region primer 1 in XL280	This study
B20868	GCTGCTGAAAACGAGAATG	EZT1 exon region primer 2 in XL280	This study
B21077	﻿CGAAAACCACTCTGTGAAAC	EZT1 exon region primer 1 for overexpression in XL280	This study
B21078	﻿ACCGATTGAGTTGGCGTTG	EZT1 Southern blot primer, pairing with B9208 in XL280	This study
B21079	﻿ACTGTCCCCATCTACGAAG	ACT1 qRT-PCR primer 1 for XL280	This study
B21080	﻿TGAAGAGGTAACCACGCTC	ACT1 qRT-PCR primer 2 for XL280	This study
B21128	CCCTCTAGATGCATGCTCGAACACGATGTTTTCCATCAG	Safen Haven-F1 primer 1	This study
B21129	TTAATTAACACAAGTATCGTGGCGCGCCCTTTGGCCAATCTCTTTCAC	Safen Haven-F1 primer 2	This study
B21130	GGCGCGCCACGATACTTGTGTTAATTAAGGCCAATGAAGCACGCTCAA	Safen Haven-F2 primer 1	This study
B21131	CCAACATATCGTATCTGCCGTGACTTTCTACCTGGTCTGC	Safen Haven-F2 primer 2	This study
B21132	GCAGACCAGGTAGAAAGTCACGGCAGATACGATATGTTGG	PH3 primer 1 for Safe Haven	This study
B21133	ACAGAGCCACCGCCACCTGCGGCCGCGTGATAGATGTGTTGTGG	PH3 primer 2 for Safe Haven	This study
B21401	GTGCAGATGGTCGCTCAGTA	Safe Haven diagnostic PCR primer 1	This study
B21402	CGTCAAACAAACATCCATGC	Safe Haven diagnostic PCR primer 2	This study
B21896	CCACAACACATCTATCACGCATGCCGGGCACCGTTCTG	Cryptococcus depauperatus EZT1 primer 1	This study
B21897	GAAAGAAGAACGATTCTTCTACGAGTCACGCCCATT	Cryptococcus depauperatus EZT1 primer 2	This study
B21898	AAGAATCGTTCTTCTTTC	HOG1 terminator primer 1	This study
B21899	CATGCAAGCTAGCTTGGTACGTACCAATCTATCCCTCTCTCCGAAC	HOG1 terminator primer 2	This study
B22321	GTGGAGATGGACAGCACG	C. depauperatus EZT1 qRT-PCR primer 1	This study
B22322	TCACACAGAGGTTTGTTA	C. depauperatus EZT1 qRT-PCR primer 2	This study
B8097	CGCCTTCACTGCCATCTTC	MF⍺1 qRT-PCR primer 1	6
B8098	ACAAAGGGTCATGCCACCGG	MF⍺1 qRT-PCR primer 2	6
B11381	TGAGGGAGAAAAGGTTCC	MAT2 qRT-PCR primer 1	6
B11382	GGAGGAGGCATTGACTTATTC	MAT2 qRT-PCR primer 2	6
B8555	CCATCAGGTAGCAAAGTAGC	CPK2 qRT-PCR primer 1	6
B8556	CAAAGTACTTCAACAGCTT	CPK2 qRT-PCR primer 2	6
B16728	GACCAGCATGGTTCTCGATT	PUM1 qRT-PCR primer 1	This study
B16729	CTGGTAAGCGTTGGGGTAAA	PUM1 qRT-PCR primer 2	This study
B19004	GCAATTCACCAAAGCCCTCA	SXI1⍺ qRT-PCR primer 1	This study
B19005	CTTTCTGTTGTGCGGTTGGA	SXI1⍺ qRT-PCR primer 2	This study
B16726	AACTCTTGGCACACCAGTCC	CFL1 qRT-PCR primer 1	This study
B16727	GAGGCTTGCACTTCTTGAGG	CFL1 qRT-PCR primer 2	This study
B11060	TTGTGAACGACCACAACCAC	ZNF2 qRT-PCR primer 1	6
B11061	TGCCTTGCAAGATCACTTTTT	ZNF2 qRT-PCR primer 2	6
B16736	CTGCTTGCCTCAATGTTGTC	FAS1 qRT-PCR primer 1	This study
B16737	TGAATAAAGAAACGCCAGCA	FAS1 qRT-PCR primer 2	This study
B7034	ACCACGGACATTATCTTCAG	CRZ1 qRT-PCR primer 1	2
B7035	AGCCCAGCCTTGCTGTTCGT	CRZ1 qRT-PCR primer 2	2
B16724	CCGCTTTTCTCACTGGTACA	DMC1 qRT-PCR primer 1	This study
B16725	TTCCCCCACCTAACATAGCA	DMC1 qRT-PCR primer 2	This study
B8557	CTGCGATTTCGGTCTTGCC	CPK1 qRT-PCR primer 1	7
B8558	GATACCACCTTGTAGCGAC	CPK1 qRT-PCR primer 2	7
B20938	CGTTGTAGACATGTTGGTATGCT CPK1 knockout primer L1	CPK1 5'-flanking region primer 1	7
B20939	TCACTGGCCGTCGTTTTACGTCATGCTGCCACTTTGCTA	CPK1 5'-flanking region primer 2	7
B20940	CATGGTCATAGCTGTTTCCTGCCAGTACCCACCATCCTCTC	CPK1 3'-flanking region primer 1	7
B20941	GATGGTGGGGTAGGAAGGAC	CPK1 3'-flanking region primer 2	7
B20942	CCAGATTGTCCAGCTGCAAG	Screening primer for cpk1Δ and PH3:CPK1, pairing with B79	7
B22603	﻿TATCTCACAAGCCACTCCC	CPK1 Southern blot primer 1	This study
B22604	﻿ATGCTGCTCACCGTTAGTC	CPK1 Southern blot primer 2	This study
B22155	CACTCGAATCCTGCATGCGCTGCCACTTTGCTATAT	CPK1 promoter region primer 2, pairing with B20938	This study
B22156	CCACAACACATCTATCACATGACAATCGACCAAAGC	CPK1 exon region primer 1	This study
B22157	GAAGGTTTGAGGGCTTGAG	CPK1 exon region primer 2	This study
B24596	ATGGCATTCCAGTCACATC	SH:CdEZT1 Southern Blot primer L	This study
B24597	AAGTCTGATTTCGGTCTCAC	SH:CdEZT1 Southern Blot primer R	This study
B24598	CGTCTCATCTCTGGGTTTG	HXS1 qRT-PCR primer 1	This study
B24599	GCGTAACATACACAAGAAGC	HXS1 qRT-PCR primer 2	This study
B24600	CTTGCCCGAAGGTAAAGTC	DAK101 qRT-PCR primer 1	This study
B24601	TGACAAAAGACCTCTCGGG	DAK101 qRT-PCR primer 2	This study
B8852	ACTCACGGATGACTGTTTG	CPS1 qRT-PCR primer 1	This study
B8853	ATACCACCGTCAATGTGTG	CPS1 qRT-PCR primer 2	This study
B9767	TGCTCTGCCATCTCTATTTC	BUD32 qRT-PCR primer 1	This study
B9768	GCGGTGTTTCAAGATGACTG	BUD32 qRT-PCR primer 2	This study
B23102	CCCACTCCCGGTCTCAAATA	BZP4 qRT-PCR primer 1	8
B23103	CAGTAGGCGAGACAGGTGAT	BZP4 qRT-PCR primer 2	8
B24602	AGGCAAATCACACCTAACTG	TDA10 qRT-PCR primer 1	This study
B24603	CGTTGAGGAGTGGGTTATC	TDA10 qRT-PCR primer 2	This study
B3558	CTTGTCATCGTCAACTGGG	CFO2 qRT-PCR primer 1	This study
B3559	GGTGTCGTTTGAAGTGACG	CFO2 qRT-PCR primer 2	This study
B24604	ATGAAGAACAACCCCATCTC	FRE3 qRT-PCR primer 1	This study
B24605	CCCAGATGATGTAAGCGTC	FRE3 qRT-PCR primer 2	This study
B24606	GGTCAAGGTATCAGACACG	CAT3 qRT-PCR primer 1	This study
B24607	GAACTACACGCTCTGGAATG	CAT3 qRT-PCR primer 2	This study
B24608	TAGAACGGCTGAGGGTAAC	CAT4 qRT-PCR primer 1	This study
B24609	TGAGAAAGGTAGTCCCAGAAC	CAT4 qRT-PCR primer 2	This study
B24610	GCTTCTCTTGACCCTTTGC	GDA1 qRT-PCR primer 1	This study
B24611	CTGTTCCTCACTTCATCAAGG	GDA1 qRT-PCR primer 2	This study
B24612	AGCCTATGCCCTCTACTTC	ERG3 qRT-PCR primer 1	This study
B24613	GGTCATCAACGCTATCCAC	ERG3 qRT-PCR primer 2	This study
B22085	GCCATTCCCTGACCCTTACT	HAD1 qRT-PCR primer 1	This study
B22086	CGCCTTGCCTGATCGAATAC	HAD1 qRT-PCR primer 2	This study
B24614	TTCGTCTTTCACCCAACG	PMC1 qRT-PCR primer 1	This study
B24615	AAGTGGACAGAGGATGAGC	PMC1 qRT-PCR primer 2	This study
B24616	TCATCGCTCTTCTTCCTTTC	MPR1 qRT-PCR primer 1	This study
B24617	CAGCATCATCAAGAACCTCG	MPR1 qRT-PCR primer 2	This study
B24618	GAGGGATTGCTCTTACTTCG	PDR802 qRT-PCR primer 1	This study
B24619	ACTCCTTGCCTTATCTCCG	PDR802 qRT-PCR primer 2	This study
B24620	CATCACTTTCTCCTCCTTCG	STB4 qRT-PCR primer 1	This study
B24621	ATGAAGGGGAGGGATAAGC	STB4 qRT-PCR primer 2	This study
B24622	CACCTTACCCACAATCAGG	CHS7 qRT-PCR primer 1	This study
B24623	TCTTCGTTATTGACAGAGGC	CHS7 qRT-PCR primer 2	This study
B24624	GCCGTCACAGAAGATACAG	CHS5 qRT-PCR primer 1	This study
B24625	AGGGCTGAGAAAAACAAGAG	CHS5 qRT-PCR primer 2	This study
B24626	CGACAAGCAACTGTTTGAG	SPO11 qRT-PCR primer 1	This study
B24627	GAAGATGAGGCGATAAGACC	SPO11 qRT-PCR primer 2	This study
Supplementary Data 4 References
1	Jung KW, Yang DH, Maeng S, Lee KT, So YS, Hong J, et al. Systematic functional profiling of transcription factor networks in Cryptococcus neoformans. Nat Commun 6, 6757 (2015).
2	Lee KT, So YS, Yang DH, Jung KW, Choi J, Lee DG, et al. Systematic functional analysis of kinases in the fungal pathogen Cryptococcus neoformans. Nat Commun 7, 12766 (2016).
3	Ianiri G, Idnurm A. Essential gene discovery in the basidiomycete Cryptococcus neoformans for antifungal drug target prioritization. mBio 6, (2015).
4	Yang DH, Jung KW, Bang S, Lee JW, Song MH, Floyd-Averette A, et al. Rewiring of signaling networks modulating thermotolerance in the human pathogen Cryptococcus neoformans. Genetics 205(1), 201-219 (2017).
5	Jung KW, Lee KT, So YS, Bahn YS. Genetic manipulation of Cryptococcus neoformans. Curr Protoc Microbiol 50(1), e59 (2018).
6	Kim JY, Bahn YS. Role of the heme activator protein complex in the sexual development of Cryptococcus neoformans. mSphere 7(3), e00170-22 (2022).
7	Jang YB, Kim JY, Bahn YS. Unraveling the cryptic functions of mitogen-activated protein kinases Cpk2 and Mpk2 in Cryptococcus neoformans. mBio 15, e0115624 (2024).
8	Yu SJ, Yu SR, Choi MK, Jin JH, Yadav V, Choi HS, et al. Protein phosphatase 2C doamin contributes to the pathobiological function of adenylyl cyclase in Cryptococcus neoformans, bioRxiv, 2025.12.10.693573 (2026).
