## Supplementary Data 6 for "Systematic Profiling of Essential Fungal Transcriptional Regulators Uncovers Ezt1 as a Central Pathobiological and Morphogenic Regulator in *Cryptococcus neoformans*"

### Sheet: Strains used in this study
Supplementary Data 6. Strains used in this study
Nourseothricin resistance marker (NAT), neomycin resistance marker (NEO), and hygromycin resistance marker (HYG) were used in this study for the generation of the genetically engineered strains including CTR4 promoter replacement strains, overexpression strains, heterozygous mutants, and deletion mutants. H99, YL99a, KN99⍺, XL280, AI187, and CnLC6683 were published previously (Supplementary refer…
Strain	Genotype	Parent	References	Corresponding Figures
H99L	MAT α		1	Figure 2a-c, 3a, 3c, 3d, 5a, 5b, 5d, 5e, 5g, 5h, 6b, and 6c; Supplementary Figure 1b-j, 6b-i, 7b, 8, 10a, 10b, 10d, 11, and 16d
KN99	MAT α		2	Figure 3a; Supplementary Figure 7b and 8
YL99	MAT a		3	Figure 5a-g; Supplementary Figure 8j, 12, and 14
XL280	MAT α		4	Figure 5i; Supplementary Figure 15
CnLC6683	Diploid KN99⍺/KN99a	KN99⍺ and KN99a	5	Supplementary Figure 2
AI187	Diploid ade2/ADE2 ura5/URA5 MATa/MAT⍺	JF99 and M001	6	Supplementary Figure 3
YSB5231	MAT⍺ PCTR4:CBF1:NAT	H99	This study	Supplementary Figure 1b
YSB5232	MAT⍺ PCTR4:CBF1:NAT	H99	This study	Figure 2b and 3c; Supplementary Figure 1b
YSB5337	MAT⍺ PCTR4:RSC8:NAT	H99	This study	Figure 2b and 3c; Supplementary Figure 1c
YSB5338	MAT⍺ PCTR4:RSC8:NAT	H99	This study	Supplementary Figure 1c
YSB5361	MAT⍺ PCTR4:CEF1:NAT	H99	This study	Figure 2a and 3c; Supplementary Figure 1c
YSB5362	MAT⍺ PCTR4:CEF1:NAT	H99	This study	Supplementary Figure 1c
YSB5641	MAT⍺ PCTR4:CDC39:NAT	H99	This study	Figure 2a and 3c; Supplementary Figure 1d
YSB5642	MAT⍺ PCTR4:CDC39:NAT	H99	This study	Supplementary Figure 1d
YSB5551	MAT⍺ PCTR4:ZAP101:NAT	H99	This study	Figure 2a and 3c; Supplementary Figure 1d
YSB5552	MAT⍺ PCTR4:ZAP101:NAT	H99	This study	Supplementary Figure 1d
YSB5636	MAT⍺ PCTR4:EAT1:NAT	H99	This study	Supplementary Figure 1d
YSB5637	MAT⍺ PCTR4:EAT1:NAT	H99	This study	Figure 2a and 3c; Supplementary Figure 1e
YSB5611	MAT⍺ PCTR4:ESA1:NAT	H99	This study	Figure 2b and 3c; Supplementary Figure 1e
YSB5612	MAT⍺ PCTR4:ESA1:NAT	H99	This study	Supplementary Figure 1e
YSB9280	MAT⍺ PCTR4:EZT1:NAT	H99	This study	Figure 2b, 3c, 6b, and 6c; Supplementary Figure 1f, 11, and 16d
YSB9282	MAT⍺ PCTR4:EZT1:NAT	H99	This study	Supplementary Figure 1f
YSB9983	MAT⍺ PCTR4:EZT2:NAT	H99	This study	Figure 2a and 3c; Supplementary Figure 1f
YSB9986	MAT⍺ PCTR4:EZT2:NAT	H99	This study	Supplementary Figure 1f
YSB5604	MAT⍺ PCTR4:SNU66:NAT	H99	This study	Figure 2a and 3c; Supplementary Figure 1g
YSB5605	MAT⍺ PCTR4:SNU66:NAT	H99	This study	Supplementary Figure 1g
YSB6807	MAT⍺ PCTR4:FHL1:NAT	H99	This study	Figure 2b and 3c; Supplementary Figure 1g
YSB6808	MAT⍺ PCTR4:FHL1:NAT	H99	This study	Supplementary Figure 1g
YSB5638	MAT⍺ PCTR4:SGT1:NAT	H99	This study	Figure 2b and 3c; Supplementary Figure 1h
YSB5639	MAT⍺ PCTR4:SGT1:NAT	H99	This study	Supplementary Figure 1h
YSB5412	MAT⍺ PCTR4:PZF1:NAT	H99	This study	Supplementary Figure 1h
YSB5413	MAT⍺ PCTR4:PZF1:NAT	H99	This study	Figure 2b and 3c; Supplementary Figure 1h
YSB5809	MAT⍺ PCTR4:TOP3:NAT	H99	This study	Supplementary Figure 1i
YSB5810	MAT⍺ PCTR4:TOP3:NAT	H99	This study	Figure 2b and 3c; Supplementary Figure 1i
YSB7347	MAT⍺ PCTR4:ASR2:NAT	H99	This study	Supplementary Figure 1i
YSB7348	MAT⍺ PCTR4:ASR2:NAT	H99	This study	Figure 2c; Supplementary Figure 1i
YSB6040	MAT⍺ PCTR4:HLH7:NAT	H99	This study	Supplementary Figure 1j
YSB6041	MAT⍺ PCTR4:HLH7:NAT	H99	This study	Figure 2c; Supplementary Figure 1j
YSB6047	MAT⍺ PCTR4:FZC52:NAT	H99	This study	Figure 2c; Supplementary Figure 1j
YSB6048	MAT⍺ PCTR4:FZC52:NAT	H99	This study	Supplementary Figure 1j
YSB11522	Diploid MATa/MAT⍺ RSC8/rsc8::NAT	CnLC6683	This study	Supplementary Figure 2b and 4a
YSB11524	Diploid MATa/MAT⍺ RSC8/rsc8::NAT	CnLC6683	This study	Supplementary Figure 2b and 4a
YSB11864	Diploid MATa/MAT⍺ CEF1/cef1::NAT	CnLC6683	This study	Supplementary Figure 2c and 4a
YSB11868	Diploid MATa/MAT⍺ CEF1/cef1::NAT	CnLC6683	This study	Supplementary Figure 2c and 4a
YSB11574	Diploid MATa/MAT⍺ HLH7/hlh7::NAT	CnLC6683	This study	Supplementary Figure 2c and 4a
YSB11937	Diploid MATa/MAT⍺ HLH7/hlh7::NAT	CnLC6683	This study	Supplementary Figure 2c and 4a
YSB11789	Diploid MATa/MAT⍺ ZAP101/zap101::NAT	CnLC6683	This study	Supplementary Figure 2c and 4a
YSB11790	Diploid MATa/MAT⍺ ZAP101/zap101::NAT	CnLC6683	This study	Supplementary Figure 2c and 4a
YSB11858	Diploid MATa/MAT⍺ EAT1/eat1::NAT	CnLC6683	This study	Supplementary Figure 2c and 4a
YSB11859	Diploid MATa/MAT⍺ EAT1/eat1::NAT	CnLC6683	This study	Supplementary Figure 2c and 4a
YSB11579	Diploid MATa/MAT⍺ ESA1/esa1::NAT	CnLC6683	This study	Supplementary Figure 2c and 4a
YSB11580	Diploid MATa/MAT⍺ ESA1/esa1::NAT	CnLC6683	This study	Supplementary Figure 2c and 4a
YSB11801	Diploid MATa/MAT⍺ EZT1/ezt1::NAT	CnLC6683	This study	Supplementary Figure 2d and 4a
YSB11614	Diploid MATa/MAT⍺ EZT2/ezt2::NAT	CnLC6683	This study	Supplementary Figure 2d and 4a
YSB11615	Diploid MATa/MAT⍺ EZT2/ezt2::NAT	CnLC6683	This study	Supplementary Figure 2d and 4a
YSB11541	Diploid MATa/MAT⍺ SNU66/snu66::NAT	CnLC6683	This study	Supplementary Figure 2d and 4a
YSB11542	Diploid MATa/MAT⍺ SNU66/snu66::NAT	CnLC6683	This study	Supplementary Figure 2d and 4a
YSB11423	Diploid MATa/MAT⍺ FHL1/fhl1::NAT	CnLC6683	This study	Supplementary Figure 2d and 4a
YSB11424	Diploid MATa/MAT⍺ SGT1/sgt1::NAT	CnLC6683	This study	Supplementary Figure 2d and 4a
YSB11425	Diploid MATa/MAT⍺ SGT1/sgt1::NAT	CnLC6683	This study	Supplementary Figure 2d and 4a
YSB12189	Diploid MATa/MAT⍺ PZF1/pzf1::NAT	CnLC6683	This study	Supplementary Figure 2e and 4a
YSB11798	Diploid MATa/MAT⍺ ASR2/asr2::NAT	CnLC6683	This study	Supplementary Figure 2e and 4a
YSB11800	Diploid MATa/MAT⍺ ASR2/asr2::NAT	CnLC6683	This study	Supplementary Figure 2e and 4a
YSB11945	Diploid MATa/MAT⍺ CDC39/cdc39::NAT	CnLC6683	This study	Supplementary Figure 2e and 4a
YSB12132	Diploid MATa/MAT⍺ FZC52/fzc52::NAT	CnLC6683	This study	Supplementary Figure 2e and 4a
YSB12133	Diploid MATa/MAT⍺ FZC52/fzc52::NAT	CnLC6683	This study	Supplementary Figure 2e and 4a
YSB6228	Diploid ade2/ADE2 ura5/URA5 MATa/MAT⍺ CBF1/cbf1::NAT	AI187	This study	Supplementary Figure 3a and 4b
YSB6229	Diploid ade2/ADE2 ura5/URA5 MATa/MAT⍺ CBF1/cbf1::NAT	AI187	This study	Supplementary Figure 3a and 4b
YSB9893	Diploid ade2/ADE2 ura5/URA5 MATa/MAT⍺ RSC8/rsc8::NAT	AI187	This study	Supplementary Figure 3a and 4b
YSB9895	Diploid ade2/ADE2 ura5/URA5 MATa/MAT⍺ RSC8/rsc8::NAT	AI187	This study	Supplementary Figure 3a and 4b
YSB9896	Diploid ade2/ADE2 ura5/URA5 MATa/MAT⍺ RSC8/rsc8::NAT	AI187	This study	Supplementary Figure 3a and 4b
YSB8482	Diploid ade2/ADE2 ura5/URA5 MATa/MAT⍺ CDC39/cdc39::NAT	AI187	This study	Supplementary Figure 3a and 4b
YSB8483	Diploid ade2/ADE2 ura5/URA5 MATa/MAT⍺ CDC39/cdc39::NAT	AI187	This study	Supplementary Figure 3a and 4b
YSB9145	Diploid ade2/ADE2 ura5/URA5 MATa/MAT⍺ ZAP101/zap101::NAT	AI187	This study	Supplementary Figure 3a and 4b
YSB9146	Diploid ade2/ADE2 ura5/URA5 MATa/MAT⍺ ZAP101/zap101::NAT	AI187	This study	Supplementary Figure 3a and 4b
YSB6239	Diploid ade2/ADE2 ura5/URA5 MATa/MAT⍺ EAT1/eat1::NAT	AI187	This study	Supplementary Figure 3a and 4b
YSB6757	Diploid ade2/ADE2 ura5/URA5 MATa/MAT⍺ EAT1/eat1::NAT	AI187	This study	Supplementary Figure 3a and 4b
YSB7101	Diploid ade2/ADE2 ura5/URA5 MATa/MAT⍺ ESA1/esa1::NAT	AI187	This study	Supplementary Figure 3b and 4b
YSB7102	Diploid ade2/ADE2 ura5/URA5 MATa/MAT⍺ ESA1/esa1::NAT	AI187	This study	Supplementary Figure 3b and 4b
YSB8477	Diploid ade2/ADE2 ura5/URA5 MATa/MAT⍺ EZT1/ezt1::NAT	AI187	This study	Supplementary Figure 3b and 4b
YSB8478	Diploid ade2/ADE2 ura5/URA5 MATa/MAT⍺ EZT1/ezt1::NAT	AI187	This study	Supplementary Figure 3b and 4b
YSB6758	Diploid ade2/ADE2 ura5/URA5 MATa/MAT⍺ SNU66/snu66::NAT	AI187	This study	Supplementary Figure 3b and 4b
YSB6760	Diploid ade2/ADE2 ura5/URA5 MATa/MAT⍺ SNU66/snu66::NAT	AI187	This study	Supplementary Figure 3b and 4b
YSB9325	Diploid ade2/ADE2 ura5/URA5 MATa/MAT⍺ EZT2/ezt2::NAT	AI187	This study	Supplementary Figure 3b and 4b
YSB9326	Diploid ade2/ADE2 ura5/URA5 MATa/MAT⍺ EZT2/ezt2::NAT	AI187	This study	Supplementary Figure 3b and 4b
YSB7194	Diploid ade2/ADE2 ura5/URA5 MATa/MAT⍺ FHL1/fhl1::NAT	AI187	This study	Supplementary Figure 3b and 4b
YSB7195	Diploid ade2/ADE2 ura5/URA5 MATa/MAT⍺ FHL1/fhl1::NAT	AI187	This study	Supplementary Figure 3b and 4b
YSB9605	Diploid ade2/ADE2 ura5/URA5 MATa/MAT⍺ SGT1/sgt1::NAT	AI187	This study	Supplementary Figure 3c and 4b
YSB9606	Diploid ade2/ADE2 ura5/URA5 MATa/MAT⍺ SGT1/sgt1::NAT	AI187	This study	Supplementary Figure 3c and 4b
YSB12182	Diploid ade2/ADE2 ura5/URA5 MATa/MAT⍺ PZF1/pzf1::NAT	AI187	This study	Supplementary Figure 3c and 4b
YSB12183	Diploid ade2/ADE2 ura5/URA5 MATa/MAT⍺ PZF1/pzf1::NAT	AI187	This study	Supplementary Figure 3c and 4b
YSB6884	Diploid ade2/ADE2 ura5/URA5 MATa/MAT⍺ TOP3/top3::NAT	AI187	This study	Supplementary Figure 3c and 4b
YSB9283	Diploid ade2/ADE2 ura5/URA5 MATa/MAT⍺ ASR2/asr2::NAT	AI187	This study	Supplementary Figure 3c and 4b
YSB9284	Diploid ade2/ADE2 ura5/URA5 MATa/MAT⍺ ASR2/asr2::NAT	AI187	This study	Supplementary Figure 3c and 4b
YSB9287	Diploid ade2/ADE2 ura5/URA5 MATa/MAT⍺ HLH7/hlh7::NAT	AI187	This study	Supplementary Figure 3c and 4b
YSB9289	Diploid ade2/ADE2 ura5/URA5 MATa/MAT⍺ HLH7/hlh7::NAT	AI187	This study	Supplementary Figure 3c and 4b
YSB7354	MAT⍺ PH3:CBF1:NAT	H99	This study	Figure 3a and 4a; Supplementary Figure 6b, 8, and 9
YSB7355	MAT⍺ PH3:CBF1:NAT	H99	This study	Figure 3a; Supplementary Figure 6b and 8
YSB7040	MAT⍺ PH3:RSC8:NAT	H99	This study	Figure 3a; Supplementary Figure 6b and 8
YSB7041	MAT⍺ PH3:RSC8:NAT	H99	This study	Figure 3a; Supplementary Figure 6b and 8
YSB7360	MAT⍺ PH3:CEF1:NAT	H99	This study	Figure 3a and 3d; Supplementary Figure 6c and 8
YSB7361	MAT⍺ PH3:CEF1:NAT	H99	This study	Figure 3a; Supplementary Figure 6c and 8
YSB8425	MAT⍺ PH3:CDC39:NAT	H99	This study	Figure 3a and 3d; Supplementary Figure 6c and 8
YSB8426	MAT⍺ PH3:CDC39:NAT	H99	This study	Figure 3a; Supplementary Figure 6c and 8
YSB7045	MAT⍺ PH3:ZAP101:NAT	H99	This study	Figure 3a; Supplementary Figure 6d and 8
YSB7046	MAT⍺ PH3:ZAP101:NAT	H99	This study	Figure 3a; Supplementary Figure 6d and 8
YSB7362	MAT⍺ PH3:EAT1:NAT	H99	This study	Figure 3a and 3d; Supplementary Figure 6d and 8
YSB7363	MAT⍺ PH3:EAT1:NAT	H99	This study	Figure 3a; Supplementary Figure 6d and 8
YSB7938	MAT⍺ PH3:ESA1:NAT	H99	This study	Figure 3a; Supplementary Figure 6e and 8
YSB7939	MAT⍺ PH3:ESA1:NAT	H99	This study	Figure 3a; Supplementary Figure 6e and 8
YSB7110	MAT⍺ PH3:EZT1:NAT	H99	This study	Figure 3a, 3d, 4a-c, 4i, 4j, 5a, 5d, 5e, 5g, and 5h; Supplementary Figure 6e, 8, 9a-c, 11, and 13b
YSB7111	MAT⍺ PH3:EZT1:NAT	H99	This study	Figure 3a; Supplementary Figure 6e and 8
YSB7777	MAT⍺ PH3:EZT2:NAT	H99	This study	Figure 3a, 3d, and 4a; Supplementary Figure 6f, 8, and 9
YSB7778	MAT⍺ PH3:EZT2:NAT	H99	This study	Figure 3a; Supplementary Figure 6f and 8
YSB8655	MAT⍺ PH3:SNU66:NAT	H99	This study	Figure 3a; Supplementary Figure 6f
YSB8656	MAT⍺ PH3:SNU66:NAT	H99	This study	Figure 3a; Supplementary Figure 6f
YSB8473	MAT⍺ PH3:FHL1:NAT	H99	This study	Figure 3a; Supplementary Figure 6g and 8
YSB8474	MAT⍺ PH3:FHL1:NAT	H99	This study	Figure 3a; Supplementary Figure 6g and 8
YSB9738	MAT⍺ PH3:SGT1:NAT	H99	This study	Figure 3a; Supplementary Figure 6g and 8
YSB9739	MAT⍺ PH3:SGT1:NAT	H99	This study	Figure 3a; Supplementary Figure 6g and 8
YSB9742	MAT⍺ PH3:PZF1:NAT	H99	This study	Figure 3a; Supplementary Figure 6h and 8
YSB9743	MAT⍺ PH3:PZF1:NAT	H99	This study	Figure 3a; Supplementary Figure 6h and 8
YSB10678	MAT⍺ PH3:TOP3:NAT	H99	This study	Figure 3a; Supplementary Figure 6h and 8
YSB10679	MAT⍺ PH3:TOP3:NAT	H99	This study	Figure 3a; Supplementary Figure 6h and 8
YSB9754	MAT⍺ PH3:ASR2:NAT	H99	This study	Figure 3a; Supplementary Figure 6i and 8
YSB9756	MAT⍺ PH3:ASR2:NAT	H99	This study	Figure 3a; Supplementary Figure 6i and 8
YSB10941	MAT⍺ PH3:HLH7:NAT	H99	This study	Figure 3a; Supplementary Figure 6i and 8
YSB10942	MAT⍺ PH3:HLH7:NAT	H99	This study	Figure 3a; Supplementary Figure 6i and 8
YSB12004	MAT⍺ asr2Δ::NAT	KN99⍺	This study	Figure 3a; Supplementary Figure 7b and 8
YSB12006	MAT⍺ asr2Δ::NAT	KN99⍺	This study	Figure 3a; Supplementary Figure 7b and 8
YSB12002	MAT⍺ fhl1Δ::NAT	KN99⍺	This study	Figure 3a; Supplementary Figure 7b and 8
YSB12003	MAT⍺ fhl1Δ::NAT	KN99⍺	This study	Figure 3a; Supplementary Figure 7b and 8
YSB12311	MAT⍺ hlh7Δ::NAT	KN99⍺	This study	Figure 3a; Supplementary Figure 7b and 8
YSB12312	MAT⍺ hlh7Δ::NAT	KN99⍺	This study	Figure 3a; Supplementary Figure 7b and 8
YSB11101	MAT⍺ fzc52Δ::NAT	H99	This study	Figure 3a; Supplementary Figure 7b and 8
YSB11102	MAT⍺ fzc52Δ::NAT	H99	This study	Figure 3a; Supplementary Figure 7b and 8
YSB10909	MAT⍺ EZT1-4×FLAG-NAT	H99	This study	Figure 4e-k; Supplementary Figure 10a, 10b, and 10d
YSB10787	MAT⍺ EZT1-mRuby3-NEO	H99	This study	Figure 4d, 5c, and 5f; Supplementary Figure 10a, 10b, 10c, 13a, and 14
YSB11456	MATa PH3:EZT1:NEO	YL99	This study	Figure 5a, 5b, 5d, and 5e; Supplementary Figure 12
YSB11457	MATa PH3:EZT1:NEO	YL99	This study	Supplementary Figure 12
YSB11926	MAT⍺ PH3:EZT1:NAT PH3:CPK1:NEO	YSB7110	This study	Figure 5g; Supplementary Figure 13b
YSB11873	MAT⍺ EZT1-mRuby3-NEO cpk1Δ::NAT	YSB10787	This study	Figure 5f; Supplementary Figure 13a and 14
YSB11154	MAT⍺ PH3:EZT1:NAT	XL280	This study	Figure 5i; Supplementary Figure 15
YSB11155	MAT⍺ PH3:EZT1:NAT	XL280	This study	Figure 5i; Supplementary Figure 15
YSB11924	MAT⍺ PCTR4:EZT1:NAT SH:CdEZT1oe:HYG	YSB9280	This study	Figure 6b and 6c; Supplementary Figure 16d
Supplementary Data 5 References
1	Perfect JR, Ketabchi N, Cox GM, Ingram CW, Beiser CL. Karyotyping of Cryptococcus neoformans as an epidemiological tool. J Clin Microbiol 31, 3305-3309 (1993).
2	Nielsen K, Cox GM, Litvintseva AP, Mylonakis E, Malliaris SD, Benjamin Jr DK, et al. Cryptococcus neoformans ⍺ strains preferentially disseminate to the central nervous system during coinfection. Infect Immun 73(8), 4922-33 (2005).
3	Semighini, C. P., Averette, A. F., Perfect J. R. & Heitman, J., Deletion of Cryptococcus neoformans AIF ortholog promotes chromosome aneuploidy and fluconazole-resistance in a metacaspase-independent manner. PLoS Pathog 7, e1002364 (2011).
4	Lin X, Huang JC, Mitchell TG, Heitman J. Virulence attributes and hyphal growth of C. neoformans are quantitative traits and the MATα allele enhances filamentation. PLoS Genet 2, e187 (2006).
5	Peterson PP, Choi JT, Fu C, Cowen LE, Sun S, Bahn YS, et al. The Cryptococcus neoformans STRIPAK complex controls genome stability, sexual development, and virulence. PLoS Pathog 20, e1012735 (2024).
6	Ianiri G, Idnurm A. Essential gene discovery in the basidiomycete Cryptococcus neoformans for antifungal drug target prioritization. mBio 6, (2015).
