## Supplementary Data 7 for "Systematic Profiling of Essential Fungal Transcriptional Regulators Uncovers Ezt1 as a Central Pathobiological and Morphogenic Regulator in *Cryptococcus neoformans*"

### Sheet: Sheet1
Supplementary Data 7. P values for expression of mating-related genes in bilateral EZT1 overexpression and wild-type mating
P values:
Gene name	MAT2	CPK2	PUM1	SXI1⍺	CFL1	ZNF2	FAS1	CRZ1	DMC1	CPK1
0 hr vs. 0 hr	0.12	0.0323	0.9958	0.0424	0.1566	<0.001	0.5341	0.0089	0.4777	0.0247
12 hr vs. 12 hr	0.03	0.05	0.006	0.06	0.002	0.05	0.24	0.04	0.08	0.41
16 hr vs. 16 hr	0.04	0.02	0.006	0.08	<0.001	0.02	0.13	0.05	0.59	0.86
24 hr vs. 24 hr	0.03	0.001	<0.001	0.04	<0.001	0.01	0.003	0.05	0.68	0.62
48 hr vs. 48 hr	0.2	0.29	0.15	0.13	<0.001	0.95	0.21	0.96	0.41	0.69
72 hr vs. 72 hr	0.93	0.62	0.95	0.8	<0.001	0.51	0.89	0.63	0.12	0.77
